# Distinct stress-dependent signatures of cellular and extracellular tRNA-derived small RNAs (tDRs)

**DOI:** 10.1101/2021.09.03.458085

**Authors:** Guoping Li, Aidan Manning, Alex Bagi, Xinyu Yang, Jonathan Howard, Patricia P. Chan, Thadryan Sweeney, Haobo Li, Brice D. Laurent, Maria I. Kontaridis, Louise C. Laurent, Kendall Van Keuren-Jensen, Sary F. Aranki, Jochen Muehlschlegel, Robert Kitchen, Todd M. Lowe, Saumya Das

**Affiliations:** Cardiovascular Research Center, Massachusetts General Hospital and Harvard Medical School, Boston, MA, USA; Department of Biomolecular Engineering, Baskin School of Engineering, University of California, Santa Cruz, Santa Cruz, CA, USA; Fangshan Hospital of Beijing, University of Traditional Chinese Medicine, Beijing, China; Department of Biomedical Research and Translational Medicine, Masonic Medical Research Institute, Utica, NY, USA; Department of Biological Chemistry and Molecular Pharmacology, Harvard Medical School, Boston, MA, USA; Department of Medicine, Division of Cardiology, Beth Israel Deaconess Medical Center, Harvard Medical School, Boston, MA, USA; Department of Obstetrics, Gynecology, and Reproductive Sciences, University of California, San Diego, La Jolla, CA, USA; Division of Neurogenomics, The Translational Genomics Research Institute, Phoenix, AZ, USA; Division of Cardiac Surgery, Department of Surgery, Brigham and Women’s Hospital, Harvard Medical School. Boston, MA 02115, USA; Department of Anesthesiology, Perioperative and Pain Medicine, Brigham and Women’s Hospital and Harvard Medical School, Boston, MA, USA

## Abstract

The cellular response to stress is an important determinant of disease pathogenesis. Uncovering the molecular fingerprints of distinct stress responses may yield novel biomarkers for different diseases, and potentially identify key signaling pathways important for disease progression. tRNAs and tRNA-derived small RNAs (tDRs) comprise one of the most abundant RNA species in cells and have been associated with cellular stress responses. The presence of RNA modifications on tDRs has been an obstacle for accurately identifying tDRs with conventional small RNA sequencing. Here, we use AlkB-facilitated methylation sequencing (ARM-seq) to uncover a comprehensive landscape of cellular and extracellular tDR expression in a variety of human and rat cells during common stress responses, including nutritional deprivation, hypoxia, and oxidative stress. We found that extracellular tDRs have a distinct fragmentation signature with a predominant length of 31-33 nts and a highly specific termination position when compared with intracellular tDRs. Importantly, we found these signatures are better discriminators of different cellular stress responses compared to extracellular miRNAs. Distinct extracellular tDR signatures for each profiled stressor are elucidated in four different types of cells. This distinct extracellular tDR fragmentation pattern is also noted in plasma extracellular RNAs from patients on cardiopulmonary bypass. The observed overlap of these patient tDR signatures with the signatures of nutritional deprivation and oxidative stress in our cellular models provides preliminary *in vivo* corroboration of our findings and demonstrates the potential to establish novel extracellular tDR biomarkers in human disease models.
