## Supplemental Tables 1-7 for "Distinct stress-dependent signatures of cellular and extracellular tRNA-derived small RNAs (tDRs)": Table S3.xlsx

### Sheet: HEK_Hypoxia_Cells
	Transcript	Down (-)/Up (+)
1	tDR-13:76-Gly-GCC-1	-
2	tDR-13:76-His-GTG-1-C58G	-
3	tDR-14:76-Lys-CTT-2	-
4	tDR-15:76-Lys-CTT-2	-
5	tDR-16:32-Lys-TTT-3-M4	+
6	tDR-16:76-Lys-CTT-2	-
7	tDR-16:76-Lys-CTT-2-A58G	-
8	tDR-17:76-Lys-CTT-2	-
9	tDR-19:76-Arg-ACG-1	-
10	tDR-1:15-Lys-CTT-1-M5	-
11	tDR-1:16-Gly-GCC-1	-
12	tDR-1:19-Leu-CAG-1-M2	-
13	tDR-1:20-Gly-GCC-1	-
14	tDR-1:21-Pro-AGG-1-M6	-
15	tDR-1:24-iMet-CAT-1-M2	-
16	tDR-1:25-iMet-CAT-1-M2	-
17	tDR-1:31-Asp-GTC-2	+
18	tDR-1:31-His-GTG-1	+
19	tDR-1:32-Asp-GTC-2	+
20	tDR-1:32-Glu-TTC-2	+
21	tDR-1:32-Gly-CCC-1-M4	+
22	tDR-1:32-Gly-GCC-1	+
23	tDR-1:32-Lys-CTT-2-M2	-
24	tDR-1:32-Pro-AGG-1-M5	-
25	tDR-1:33-Glu-TTC-2	+
26	tDR-1:33-Gly-CCC-1-M4	+
27	tDR-1:33-Gly-GCC-1	+
28	tDR-1:33-Lys-CTT-2	-
29	tDR-1:34-Asp-GTC-2	+
30	tDR-1:34-Pro-AGG-1-M5-G33A	+
31	tDR-1:36-Glu-CTC-1-M2	+
32	tDR-1:36-Gly-GCC-2-M3	+
33	tDR-1:40-Lys-CTT-2	-
34	tDR-1:44-iMet-CAT-1-M2	-
35	tDR-1:54-Gly-GCC-2-M2	-
36	tDR-1:54-Pro-TGG-3	-
37	tDR-1:T16-Thr-TGT-2-1	-
38	tDR-20a:57-Arg-CCT-1-M2-U37C-U38G	-
39	tDR-20a:76-His-GTG-1-G53A	-
40	tDR-21:76-Gln-CTG-3-M2	-
41	tDR-21:76-Gly-GCC-1	-
42	tDR-21:76-Phe-GAA-1	-
43	tDR-22:57-Arg-CCT-1-M2-U35C-U36G	-
44	tDR-22:76-Lys-CTT-2	-
45	tDR-22:76-Thr-AGT-1-M2	-
46	tDR-23:57-Arg-CCT-1-M2-U34C-U35G	-
47	tDR-23:76-Gln-CTG-1	-
48	tDR-24:57-Arg-CCT-1-M2-U33C-U34G	-
49	tDR-25:54-Cys-GCA-1-M6	-
50	tDR-25:76-His-GTG-1	-
51	tDR-26:76-Glu-CTC-1	-
52	tDR-28:76-Arg-CCG-1	-
53	tDR-28:76-Leu-AAG-2	-
54	tDR-28:76-Phe-GAA-1	-
55	tDR-28:76-Ser-AGA-2-M2-G7A	-
56	tDR-29:76-Phe-GAA-1	-
57	tDR-30:76-Ser-AGA-2-M2-G5A	-
58	tDR-32:e2-Leu-CAG-1-M2	+
59	tDR-33:72-Asp-GTC-2-M2	+
60	tDR-33:76-Leu-CAA-1	+
61	tDR-33:76-Lys-CTT-2-M2	-
62	tDR-35:76-Arg-CCG-1-M2	-
63	tDR-35:76-Leu-AAG-2	-
64	tDR-35:76-Ser-AGA-2-M2	-
65	tDR-36:76-Asn-GTT-2-M2	+
66	tDR-36:76-Lys-CTT-2-M3	-
67	tDR-37:72-Asp-GTC-2-M2	+
68	tDR-38:72-Asp-GTC-2-M2	+
69	tDR-38:76-Ala-AGC-4	-
70	tDR-38:76-Glu-CTC-1-M2	-
71	tDR-38:T10-Leu-CAA-4-1	-
72	tDR-38:T11-Arg-TCT-1-1	-
73	tDR-38:T16-Tyr-GTA-2-1	-
74	tDR-38:T17-Tyr-GTA-2-1	-
75	tDR-38:T4-Arg-TCT-2-1	-
76	tDR-38:T4-Arg-TCT-3-2	-
77	tDR-38:T5-Arg-TCT-3-2	-
78	tDR-38:T8-Arg-TCT-1-1	-
79	tDR-38:T8-Leu-CAA-4-1	-
80	tDR-38:T9-Arg-TCT-1-1	-
81	tDR-38:T9-Leu-CAA-4-1	-
82	tDR-39:72-Asp-GTC-2-M2	+
83	tDR-39:76-Leu-CAG-1	-
84	tDR-39:76-Leu-CAG-2	-
85	tDR-39:76-Met-CAT-2-M2	-
86	tDR-40:72-Asp-GTC-2-M2	+
87	tDR-41:72-Asp-GTC-2-M2	+
88	tDR-41:76-Arg-CCG-1-M2	-
89	tDR-42:76-Arg-CCG-2	-
90	tDR-43:76-Arg-CCG-1-M2	-
91	tDR-43:76-Lys-CTT-1-M4	-
92	tDR-43:76-Phe-GAA-1	-
93	tDR-43:76-Tyr-GTA-2-M2	-
94	tDR-44:76-Arg-CCG-1-M2	-
95	tDR-44:76-Lys-CTT-1-M4	-
96	tDR-45:76-Asn-GTT-2-M3	-
97	tDR-47:76-Lys-CTT-1-M4-A27G	-
98	tDR-48:76-Lys-CTT-1-M4-A26G	-
99	tDR-48:76-Lys-TTT-1-M2-G22A	-
100	tDR-49:76-Ala-AGC-4	+
101	tDR-49:76-Arg-ACG-2-A25G	-
102	tDR-49:76-Cys-GCA-1-M6	-
103	tDR-50:76-Arg-ACG-1-A24G	-
104	tDR-50:76-Leu-AAG-1-M4	-
105	tDR-52:76-Thr-AGT-2-M3	-
106	tDR-53:76-Gln-CTG-1-M2-A21U	-
107	tDR-53:76-Thr-AGT-2-M3	-
108	tDR-53:76-Thr-TGT-4-M3	-
109	tDR-54:76-Leu-AAG-1-M4	-
110	tDR-54:76-Thr-AGT-2-M3	-
111	tDR-55:76-Cys-GCA-1-M9	-
112	tDR-55:76-Gln-CTG-3-M2	-
113	tDR-56:76-Ala-CGC-3-M2	-
114	tDR-56:76-Thr-TGT-4-M3	-
115	tDR-58:76-Pro-AGG-1-M8-A16C	-
116	tDR-58:76-Trp-CCA-1-M4	-
117	tDR-59:76-Thr-AGT-3	-
118	tDR-60:76-Cys-GCA-11-M8-A14U	-
119	tDR-60:76-Pro-AGG-1-M8-U14C	-
120	tDR-61:76-Lys-TTT-1-M3-G9A	-
121	tDR-61:76-Thr-TGT-1	-
122	tDR-L4:T11-Val-AAC-1-4	-
123	tDR-L4:T14-Asn-GTT-2-8	-
124	tDR-L4:T14-Asn-GTT-24-1	-
125	tDR-L4:T14-Asn-GTT-3-1	-
126	tDR-L4:T14-Lys-CTT-1-1	-
127	tDR-L4:T15-Lys-CTT-1-1	-
128	tDR-L4:T18-Ile-AAT-2-1-U61C	-
129	tDR-L5:T11-Leu-CAG-2-1	-
130	tDR-L6:T11-Gly-CCC-4-1	-
131	tDR-L6:T11-Gly-CCC-4-1-U36C-A73C	-
132	tDR-L6:T12-Gly-CCC-4-1	-
133	tDR-L6:T12-Gly-CCC-4-1-U36C-A73C	-
134	tDR-L6:T13-Tyr-GTA-5-5	-
135	tDR-L6:T14-Asn-GTT-9-2	-
136	tDR-L7:36-Lys-TTT-3-1	-
137	tDR-L7:T18-Gln-CTG-9-1	-
138	tDR-L7:T19-Gln-CTG-9-1	-
139	tDR-T1:T15-Gly-TCC-2-2	-
140	tDR-T1:T16-Gly-GCC-1-1	-
141	tDR-T1:T17-Ser-TGA-1-1	-
142	tDR-T1:T18-Ser-TGA-1-1	-
143	tDR-T1:T19-Ser-TGA-1-1	-
144	tDR-T1:T20-Ser-TGA-1-1	-
145	tDR-T1:T21-Ser-TGA-1-1	-
146	tDR-T1:T25-Ser-GCT-4-3	-
147	tDR-T1:T26-Ser-GCT-4-3	-
148	tDR-T1:T31-Arg-CCT-2-1	-
149	tDR-T1:T32-Gly-CCC-1-1	-
150	tDR-T1:T65-Arg-ACG-1-1	-
151	tDR-intron1:intron65-Tyr-GTA-2-1	-

### Sheet: HEK_Hypoxia_Exs
	Transcript	Down (-)/Up (+)
1	tDR-11:33-Glu-CTC-1-M2	-
2	tDR-12:32-Glu-CTC-1-M2	+
3	tDR-12:33-Glu-CTC-1-M2	-
4	tDR-12:33-His-GTG-1	-
5	tDR-12:35-His-GTG-1	-
6	tDR-12:75-His-GTG-1	+
7	tDR-12:76-His-GTG-1	+
8	tDR-13:33-Glu-CTC-1-M2	-
9	tDR-14:33-Glu-CTC-1-M2	-
10	tDR-14:33-Glu-TTC-1-M2	+
11	tDR-14:34-Glu-CTC-1-M2	-
12	tDR-14:76-His-GTG-1	+
13	tDR-15:32-Glu-CTC-1-M2	+
14	tDR-15:33-Glu-CTC-1-M2	-
15	tDR-16:33-Glu-CTC-1-M2	-
16	tDR-18:33-Glu-CTC-1-M2	-
17	tDR-18:56-Gln-CTG-1-M2	-
18	tDR-18:75-His-GTG-1	+
19	tDR-18:76-His-GTG-1	+
20	tDR-19:33-Glu-CTC-1-M2	-
21	tDR-1:20-Ala-AGC-2-M12	-
22	tDR-1:20-Ala-AGC-4-M7	-
23	tDR-1:20-Pro-AGG-1-M7	+
24	tDR-1:20a-Ser-AGA-1-M7	-
25	tDR-1:21-Pro-AGG-1-M6	+
26	tDR-1:23-Pro-AGG-1-M6	+
27	tDR-1:25-Pro-AGG-1-M6	+
28	tDR-1:26-Gly-GCC-1	+
29	tDR-1:27-Pro-AGG-1-M6	+
30	tDR-1:31-Pro-AGG-1-M5	+
31	tDR-1:31-Pro-AGG-1-M6-A30C	+
32	tDR-1:31-Pro-AGG-1-M6-U30C	+
33	tDR-1:32-Glu-CTC-1-M2	+
34	tDR-1:32-Glu-CTC-1-M2-A17G	+
35	tDR-1:32-Glu-CTC-1-M2-A6G	+
36	tDR-1:32-Glu-CTC-1-M2-C11U	+
37	tDR-1:32-Glu-CTC-1-M2-C25U	+
38	tDR-1:32-Glu-CTC-1-M2-C26U	+
39	tDR-1:32-Glu-CTC-1-M2-C5U-U6G	+
40	tDR-1:32-Glu-CTC-1-M2-D5G	+
41	tDR-1:32-Glu-CTC-1-M2-G14A	+
42	tDR-1:32-Glu-CTC-1-M2-G24A	+
43	tDR-1:32-Glu-TTC-1	+
44	tDR-1:32-Glu-TTC-14-M3	+
45	tDR-1:32-Glu-TTC-14-M3-D5G	+
46	tDR-1:32-Glu-TTC-2	+
47	tDR-1:32-Glu-TTC-8-U6G	+
48	tDR-1:32-Gly-CCC-6-M2-G5U	+
49	tDR-1:32-Gly-GCC-1-C12U	+
50	tDR-1:32-Gly-GCC-1-C16U	+
51	tDR-1:32-Gly-GCC-1-C24U	+
52	tDR-1:32-Gly-GCC-1-C25U	+
53	tDR-1:32-Gly-GCC-1-C8U	+
54	tDR-1:32-Gly-GCC-1-G20A	+
55	tDR-1:32-Gly-GCC-1-G23A	+
56	tDR-1:32-Gly-GCC-1-M2-U28C	+
57	tDR-1:32-Gly-GCC-1-U10G	+
58	tDR-1:32-Gly-GCC-1-U13C	+
59	tDR-1:32-Gly-GCC-1-U6G	+
60	tDR-1:32-Pro-AGG-1-M5	+
61	tDR-1:32-Pro-TGG-2	+
62	tDR-1:32-Val-AAC-1-M6	+
63	tDR-1:33-Arg-CCG-2	-
64	tDR-1:33-Asp-GTC-2	-
65	tDR-1:33-Cys-GCA-2-M2	-
66	tDR-1:33-Cys-GCA-6	-
67	tDR-1:33-Glu-CTC-1-M2	-
68	tDR-1:33-Glu-CTC-1-M2--U31C	-
69	tDR-1:33-Glu-CTC-1-M2-A17G	-
70	tDR-1:33-Glu-CTC-1-M2-A28G	-
71	tDR-1:33-Glu-CTC-1-M2-A31G	-
72	tDR-1:33-Glu-CTC-1-M2-A6G	-
73	tDR-1:33-Glu-CTC-1-M2-C11U	-
74	tDR-1:33-Glu-CTC-1-M2-C13U	-
75	tDR-1:33-Glu-CTC-1-M2-C16U	-
76	tDR-1:33-Glu-CTC-1-M2-C20U	-
77	tDR-1:33-Glu-CTC-1-M2-C25U	-
78	tDR-1:33-Glu-CTC-1-M2-C26U	-
79	tDR-1:33-Glu-CTC-1-M2-C26U-C33U	-
80	tDR-1:33-Glu-CTC-1-M2-C5U-U6G	-
81	tDR-1:33-Glu-CTC-1-M2-C8U	-
82	tDR-1:33-Glu-CTC-1-M2-D5G	-
83	tDR-1:33-Glu-CTC-1-M2-G14A	-
84	tDR-1:33-Glu-CTC-1-M2-G21A	-
85	tDR-1:33-Glu-CTC-1-M2-G24A	-
86	tDR-1:33-Glu-CTC-1-M2-U15G	-
87	tDR-1:33-Glu-CTC-1-M2-U27C	-
88	tDR-1:33-Glu-CTC-1-M2-U29G	-
89	tDR-1:33-Glu-CTC-1-M2-U2C	-
90	tDR-1:33-Glu-CTC-1-M2-U30C	-
91	tDR-1:33-Glu-CTC-1-M2-U3C	-
92	tDR-1:33-Glu-CTC-1-M2-U4C	-
93	tDR-1:33-Glu-CTC-1-M2-U6G	-
94	tDR-1:33-Glu-CTC-1-M2-U7G	-
95	tDR-1:33-Glu-CTC-1-M3-C5U	-
96	tDR-1:33-Glu-TTC-1	+
97	tDR-1:33-Glu-TTC-14-M3	-
98	tDR-1:33-Glu-TTC-14-M3-D5G	-
99	tDR-1:33-Glu-TTC-2	+
100	tDR-1:33-Gly-CCC-1-M4	-
101	tDR-1:33-Gly-CCC-1-M4-D5G	-
102	tDR-1:33-Gly-GCC-1	-
103	tDR-1:33-Gly-GCC-1-U6G	-
104	tDR-1:33-His-GTG-1	-
105	tDR-1:33-Lys-CTT-2	-
106	tDR-1:33-Lys-CTT-2-M2-A33U	-
107	tDR-1:33-Lys-CTT-2-U3C	-
108	tDR-1:33-Lys-CTT-3	-
109	tDR-1:33-Pro-AGG-1-M5	+
110	tDR-1:33-Pro-AGG-1-M5-A15G	+
111	tDR-1:33-Pro-AGG-1-M5-A17G	+
112	tDR-1:33-Pro-AGG-1-M5-A29G	+
113	tDR-1:33-Pro-AGG-1-M5-A2G	+
114	tDR-1:33-Pro-AGG-1-M5-A6G	+
115	tDR-1:33-Pro-AGG-1-M5-C13U	+
116	tDR-1:33-Pro-AGG-1-M5-C21U	+
117	tDR-1:33-Pro-AGG-1-M5-C24U	+
118	tDR-1:33-Pro-AGG-1-M5-C25U	+
119	tDR-1:33-Pro-AGG-1-M5-C27U	+
120	tDR-1:33-Pro-AGG-1-M5-C7U	+
121	tDR-1:33-Pro-AGG-1-M5-C8U	+
122	tDR-1:33-Pro-AGG-1-M5-G31U	+
123	tDR-1:33-Pro-AGG-1-M5-U17G	+
124	tDR-1:33-Pro-AGG-1-M5-U28C	+
125	tDR-1:33-Pro-AGG-1-M5-U2G	+
126	tDR-1:33-Pro-AGG-1-M5-U3C	+
127	tDR-1:33-Pro-AGG-1-M5-U5C	+
128	tDR-1:33-Pro-AGG-1-M5-U6G	+
129	tDR-1:33-Pro-AGG-1-M6-G20A	+
130	tDR-1:33-Pro-AGG-1-M6-G23A	+
131	tDR-1:33-Pro-AGG-1-M6-U30C	+
132	tDR-1:33-Pro-TGG-1	+
133	tDR-1:33-Pro-TGG-2	+
134	tDR-1:34-Glu-CTC-1-M2	-
135	tDR-1:34-Glu-CTC-1-M2-D5G	-
136	tDR-1:34-Glu-CTC-1-M5-U34C	-
137	tDR-1:34-Glu-TTC-14-M3	-
138	tDR-1:34-Glu-TTC-14-M3-D5G	-
139	tDR-1:34-Leu-TAG-2	-
140	tDR-1:34-Pro-CGG-1-M2-C32U	-
141	tDR-1:34-Pro-TGG-3-C21U	+
142	tDR-1:34-Pro-TGG-3-C24U	+
143	tDR-1:34-Pro-TGG-3-C4U	+
144	tDR-1:34-Pro-TGG-3-C7U	+
145	tDR-1:35-Glu-TTC-14-M3-D5G	-
146	tDR-1:36-Asp-GTC-2	-
147	tDR-1:36-Glu-TTC-1	-
148	tDR-1:36-Glu-TTC-2	-
149	tDR-1:41-Phe-GAA-1-M2	-
150	tDR-1:50-Pro-AGG-2-M3-G33A	+
151	tDR-1:56-Gln-CTG-1-M2	-
152	tDR-1:56-Pro-AGG-1	-
153	tDR-1:57-Pro-AGG-2-M3-G33A	+
154	tDR-20:75-His-GTG-1	+
155	tDR-20a:36-Asp-GTC-2-M2	-
156	tDR-20a:74-Gln-CTG-4	-
157	tDR-20a:76-His-GTG-1	+
158	tDR-21:56-Arg-TCT-2-M2	+
159	tDR-21:56-Gln-CTG-1-M5	-
160	tDR-21:56-Leu-AAG-1-M2-G14A	+
161	tDR-21:74-Arg-ACG-1	-
162	tDR-21:74-Gln-CTG-1	-
163	tDR-21:75-His-GTG-1	+
164	tDR-21:76-His-GTG-1	+
165	tDR-2:32-Glu-CTC-1-M2	+
166	tDR-2:32-Glu-CTC-1-M2-C4U-U5G	+
167	tDR-2:32-Glu-CTC-1-M2-D4G	+
168	tDR-2:32-Glu-TTC-14-M3	+
169	tDR-2:32-Glu-TTC-8-U5G	+
170	tDR-2:33-Glu-CTC-1-M2	-
171	tDR-2:33-Glu-CTC-1-M2-C4U-U5G	-
172	tDR-2:33-Glu-CTC-1-M2-D4G	-
173	tDR-2:33-Lys-CTT-2	-
174	tDR-2:33-Pro-AGG-1-M5	+
175	tDR-34:66-Ser-GCT-4-M2	-
176	tDR-34:71-Pro-AGG-2-M4-G1A	+
177	tDR-34:74-Met-CAT-1	-
178	tDR-34:74-Met-CAT-2-M2	-
179	tDR-34:74-Met-CAT-3	-
180	tDR-34:74-Ser-GCT-1	-
181	tDR-34:74-Ser-GCT-2	-
182	tDR-34:74-Ser-GCT-4-M2	-
183	tDR-34:74-Thr-AGT-2-M3-G1A	-
184	tDR-34:75-Met-CAT-3	-
185	tDR-34:T1-Ser-GCT-4-1	-
186	tDR-34:T1-Ser-GCT-4-2	-
187	tDR-35:72-Leu-CAA-1	-
188	tDR-35:72-Leu-CAA-4	-
189	tDR-35:72-Leu-CAG-2	-
190	tDR-35:73-Leu-CAA-1	-
191	tDR-35:73-Leu-CAG-2	-
192	tDR-35:74-Arg-CCT-4	-
193	tDR-35:74-Leu-CAA-1	-
194	tDR-35:74-Leu-CAA-4	-
195	tDR-35:74-Leu-CAG-1	-
196	tDR-35:74-Leu-CAG-2	-
197	tDR-35:74-Leu-TAG-2	-
198	tDR-35:74-Lys-CTT-2-M3	-
199	tDR-35:74-Met-CAT-2-M2	-
200	tDR-35:74-Met-CAT-3	-
201	tDR-35:74-Met-CAT-6	-
202	tDR-35:74-Thr-CGT-2	-
203	tDR-35:74-Thr-CGT-4	-
204	tDR-35:75-Leu-CAA-4	-
205	tDR-35:75-Leu-CAG-1	-
206	tDR-35:75-Leu-CAG-2	-
207	tDR-35:75-Met-CAT-6	-
208	tDR-35:e2-Leu-CAA-3	-
209	tDR-35:e3-Leu-CAA-1	-
210	tDR-36:56-Arg-CCT-1-M5	-
211	tDR-36:73-Gln-CTG-1	+
212	tDR-36:74-Asn-GTT-9	-
213	tDR-36:75-Glu-CTC-1-M2	+
214	tDR-37:56-Asp-GTC-1-M4	-
215	tDR-37:56-Glu-CTC-1-M4	-
216	tDR-37:74-Arg-CCG-2	+
217	tDR-37:74-Asn-GTT-2-M2	+
218	tDR-37:74-Asn-GTT-9	+
219	tDR-37:74-Glu-CTC-1-M2	-
220	tDR-37:74-Glu-CTC-1-M2-G36A	-
221	tDR-37:74-Met-CAT-1	+
222	tDR-37:74-Met-CAT-3	+
223	tDR-37:74-Met-CAT-6	+
224	tDR-37:75-Asp-GTC-2-M2	-
225	tDR-37:T1-Glu-CTC-1-6	-
226	tDR-37:T1-Ser-GCT-4-1	+
227	tDR-38:74-Glu-CTC-1-M2	-
228	tDR-38:74-Ser-GCT-4-M2	+
229	tDR-39:56-Asp-GTC-1-M4	+
230	tDR-39:56-Glu-CTC-1-M4	+
231	tDR-39:71-Asp-GTC-2-M2	+
232	tDR-39:72-Asp-GTC-2-M2	+
233	tDR-39:72-Glu-TTC-2	+
234	tDR-39:73-Asp-GTC-2-M2	+
235	tDR-39:73-Glu-TTC-2	+
236	tDR-39:74-Asp-GTC-1	+
237	tDR-39:74-Asp-GTC-2-M2	+
238	tDR-39:74-Asp-GTC-2-M2-U30G	+
239	tDR-39:74-Glu-TTC-1	+
240	tDR-39:74-Glu-TTC-2	+
241	tDR-39:74-Glu-TTC-2-G34A	+
242	tDR-39:74-Leu-AAG-1-M2	+
243	tDR-39:74-Val-AAC-1-M4	+
244	tDR-39:T1-Asp-GTC-2-11	+
245	tDR-39:T1-Glu-TTC-2-2	+
246	tDR-39:T1-Ser-GCT-4-1	+
247	tDR-3:31-Glu-CTC-1-M2	+
248	tDR-3:32-Glu-CTC-1-M2	+
249	tDR-3:32-Glu-TTC-8-U4G	+
250	tDR-3:33-Glu-CTC-1-M2	-
251	tDR-3:33-Gly-CCC-1-M4	-
252	tDR-3:33-Gly-GCC-1	-
253	tDR-3:33-His-GTG-1	-
254	tDR-3:33-Lys-CTT-2	-
255	tDR-3:33-Pro-AGG-1-M5	+
256	tDR-40:72-Met-CAT-2-M2	+
257	tDR-40:73-Asn-GTT-2-M2	+
258	tDR-40:74-Asn-GTT-2-M2	+
259	tDR-40:74-Asp-GTC-2-M2	+
260	tDR-40:74-Glu-TTC-1	+
261	tDR-40:74-Glu-TTC-2	+
262	tDR-40:74-Met-CAT-2-M2	+
263	tDR-40:74-Met-CAT-3	+
264	tDR-40:74-Met-CAT-6	+
265	tDR-40:74-Ser-GCT-4-M2	+
266	tDR-41:56-Cys-GCA-11-M9	+
267	tDR-41:72-Met-CAT-2-M2	+
268	tDR-41:74-Arg-ACG-2	+
269	tDR-41:74-Arg-CCG-1-M2	+
270	tDR-41:74-Asn-GTT-2-M3	+
271	tDR-41:74-Glu-TTC-2	+
272	tDR-41:74-Met-CAT-2-M2	+
273	tDR-42:72-Ser-GCT-1	-
274	tDR-42:73-Arg-CCT-4	+
275	tDR-42:74-Arg-CCG-2	+
276	tDR-42:74-Arg-CCT-4	+
277	tDR-42:74-Ser-GCT-4-M2-C41G	-
278	tDR-42:74-Ser-GCT-4-M2-G13A	-
279	tDR-42:75-Ser-GCT-4-M2	-
280	tDR-44:74-Asn-GTT-2-M3	+
281	tDR-44:74-Tyr-GTA-1-M2	+
282	tDR-44:74-Tyr-GTA-2-M2	+
283	tDR-4:32-Glu-CTC-1-M2	+
284	tDR-4:33-Glu-CTC-1-M2	-
285	tDR-4:33-Glu-CTC-1-M2-C2U-U3G	-
286	tDR-57:72-Val-AAC-1-M5	+
287	tDR-57:74-Gln-CTG-1-M2	-
288	tDR-57:74-Gln-TTG-1-M2	-
289	tDR-57:74-Thr-TGT-4-M3	-
290	tDR-57:74-Trp-CCA-1-M3	-
291	tDR-57:76-Gln-TTG-1-M2	+
292	tDR-5:32-Glu-CTC-1-M2	+
293	tDR-5:32-Glu-TTC-1	+
294	tDR-5:33-Glu-CTC-1-M2	-
295	tDR-5:33-Glu-TTC-1	+
296	tDR-6:33-Glu-CTC-1-M2	-
297	tDR-7:32-Glu-TTC-1-M2	+
298	tDR-7:33-Glu-CTC-1-M2	-
299	tDR-7:33-Glu-TTC-1-M2	+
300	tDR-7:33-Pro-AGG-1-M5	+
301	tDR-7:36-Glu-TTC-1-M2	-
302	tDR-8:33-Glu-CTC-1-M2	-
303	tDR-9:33-Lys-CTT-1-M3	-
304	tDR-9:33-Ser-AGA-1-M12	-
305	tDR-L1:32-His-GTG-1	+
306	tDR-L1:33-His-GTG-1	-
307	tDR-L1:33-His-GTG-1-1	-
308	tDR-L1:33-His-GTG-1-5	-
309	tDR-intron63:T8-Leu-CAA-4-1-A1G-A2C-G3U	-

### Sheet: Bewo_Hypoxia_Cells
	Transcript	Down (-)/Up (+)
1	tDR-1:32-Pro-AGG-1-M5	-
2	tDR-1:33-Lys-CTT-2	-
3	tDR-1:34-Gly-GCC-1	+
4	tDR-1:34-Gly-GCC-2-M3	+
5	tDR-1:35-Glu-TTC-14-M3	-
6	tDR-1:54-Pro-TGG-3	-
7	tDR-1:55-Pro-AGG-2-M3-G33A	-
8	tDR-1:T16-Thr-TGT-2-1	-
9	tDR-38:T16-Tyr-GTA-2-1	-
10	tDR-38:T9-Arg-TCT-1-1	-
11	tDR-38:T9-Leu-CAA-4-1	-
12	tDR-38:T9-Leu-CAA-4-1-C52G	-
13	tDR-39:T9-Leu-CAA-4-1-C51G	-
14	tDR-L4:T11-Val-AAC-1-4	-
15	tDR-L4:T12-Arg-CCT-4-1	-
16	tDR-L4:T12-Val-AAC-1-4	-
17	tDR-L4:T13-Arg-CCT-4-1	-
18	tDR-L4:T14-Asn-GTT-2-8	-
19	tDR-L4:T14-Asn-GTT-3-1	-
20	tDR-L4:T14-Lys-CTT-1-1	-
21	tDR-L4:T14-Lys-CTT-1-1-A81G	-
22	tDR-L5:T13-Ala-TGC-1-1-C69G	-
23	tDR-L6:T9-Ser-AGA-5-1	-
24	tDR-L7:T14-Asn-GTT-9-2	-
25	tDR-T1:T19-Ser-TGA-1-1	-
26	tDR-T1:T20-Ser-TGA-1-1	-

### Sheet: Bewo_Hypoxia_Exs
	Transcript	Down (-)/Up (+)
1	tDR-14:33-Glu-TTC-1-M2	+
2	tDR-14:35-Glu-TTC-1-M2	+
3	tDR-17:32-Lys-CTT-1-M3	+
4	tDR-18:32-Thr-CGT-6-M3	+
5	tDR-18:33-Glu-CTC-1-M2	-
6	tDR-1:16-Leu-TAG-2	+
7	tDR-1:20-Pro-TGG-1	-
8	tDR-1:30-Pro-AGG-1-M6	-
9	tDR-1:31-Glu-CTC-1-M2	-
10	tDR-1:31-Glu-CTC-1-M2-D5G	-
11	tDR-1:31-Pro-TGG-2	-
12	tDR-1:33-Glu-CTC-1-M2	-
13	tDR-1:33-Glu-CTC-1-M2-D5G	-
14	tDR-1:33-Glu-TTC-14-M3	-
15	tDR-1:33-Gly-GCC-1	-
16	tDR-1:33-Lys-CTT-2	-
17	tDR-1:33-Pro-AGG-1-M5-C13U	-
18	tDR-1:33-Pro-AGG-1-M5-C8U	-
19	tDR-1:35-Glu-CTC-1-M2	-
20	tDR-1:35-Glu-CTC-1-M2-D5G	-
21	tDR-2:31-Glu-CTC-1-M2	-
22	tDR-2:31-Glu-CTC-1-M2-D4G	-
23	tDR-2:32-Pro-AGG-1-M5	-
24	tDR-2:33-Glu-CTC-1-M2-C4U-U5G	-
25	tDR-2:33-Glu-TTC-14-M3	-
26	tDR-34:67-Pro-AGG-2-M4-G1A	+
27	tDR-34:74-Met-CAT-2-M2	-
28	tDR-34:74-Met-CAT-3	-
29	tDR-35:72-Leu-CAG-2	-
30	tDR-37:56-Val-AAC-3	+
31	tDR-37:72-Val-TAC-1-M2	-
32	tDR-37:74-Glu-CTC-1-M2	-
33	tDR-39:70-Asp-GTC-2-M2	+
34	tDR-39:71-Asp-GTC-2-M2	+
35	tDR-39:73-Glu-TTC-2	+
36	tDR-41:72-Glu-TTC-1	+
37	tDR-41:72-Met-CAT-3	+
38	tDR-41:73-Glu-TTC-2	+
39	tDR-42:70-Ser-GCT-4-M2	+
40	tDR-42:72-Met-CAT-2-M2	+
41	tDR-42:73-Arg-CCG-2	+
42	tDR-42:73-Arg-CCT-1	+
43	tDR-42:73-Arg-CCT-1-M2-U24C	+
44	tDR-42:73-Arg-CCT-4	+
45	tDR-42:74-Ser-AGA-2-M3	+
46	tDR-44:74-Ser-GCT-4-M2	+
47	tDR-48:73-Asn-GTT-2-M4	+
48	tDR-48:74-Arg-ACG-2	-
49	tDR-4:33-Leu-AAG-1-M4	-
50	tDR-57:75-Gln-TTG-1-M2	-
51	tDR-5:32-Glu-TTC-2	+
52	tDR-6:31-Glu-CTC-1-M2	-
53	tDR-7:33-Glu-TTC-1-M2	+
54	tDR-L1:31-His-GTG-1	-
55	tDR-L1:32-His-GTG-1	-

### Sheet: Human_Hypoxia_Cells_com
	Transcript	Down (-)/Up (+)
1	tDR-T1:T20-Ser-TGA-1-1	-
2	tDR-38:T9-Arg-TCT-1-1	-
3	tDR-1:32-Pro-AGG-1-M5	-
4	tDR-38:T16-Tyr-GTA-2-1	-
5	tDR-T1:T19-Ser-TGA-1-1	-
6	tDR-38:T9-Leu-CAA-4-1	-
7	tDR-L4:T14-Asn-GTT-3-1	-
8	tDR-L4:T11-Val-AAC-1-4	-
9	tDR-L4:T14-Asn-GTT-2-8	-
10	tDR-1:T16-Thr-TGT-2-1	-
11	tDR-L4:T14-Lys-CTT-1-1	-
12	tDR-1:54-Pro-TGG-3	-
13	tDR-1:33-Lys-CTT-2	-

### Sheet: Human_Hypoxia_Exs_com
	Transcript	Down (-)/Up (+)
1	tDR-1:33-Glu-CTC-1-M2	-
2	tDR-1:33-Glu-CTC-1-M2-D5G	-
3	tDR-1:33-Glu-TTC-14-M3	-
4	tDR-1:33-Gly-GCC-1	-
5	tDR-1:33-Lys-CTT-2	-
6	tDR-14:33-Glu-TTC-1-M2	+
7	tDR-18:33-Glu-CTC-1-M2	-
8	tDR-2:33-Glu-CTC-1-M2-C4U-U5G	-
9	tDR-34:74-Met-CAT-2-M2	-
10	tDR-34:74-Met-CAT-3	-
11	tDR-35:72-Leu-CAG-2	-
12	tDR-37:74-Glu-CTC-1-M2	-
13	tDR-39:71-Asp-GTC-2-M2	+
14	tDR-39:73-Glu-TTC-2	+
15	tDR-42:73-Arg-CCT-4	+
16	tDR-7:33-Glu-TTC-1-M2	+
