## Supplemental Tables 1-7 for "Distinct stress-dependent signatures of cellular and extracellular tRNA-derived small RNAs (tDRs)": Table S6.xlsx

### Sheet: CF_ReO2_Cells
	Transcript	Down (-)/Up (+)
	None

### Sheet: CF_ReO2_Exs
	Transcript	Down (-)/Up (+)
1	tDR-1:36-Asp-GTC-2-M2	-
2	tDR-1:36-Glu-CTC-1	-
3	tDR-1:29-Glu-CTC-1	+
4	tDR-1:30-Glu-CTC-1	+
5	tDR-1:28-Glu-CTC-1	+
6	tDR-1:30-Glu-CTC-1-D5G	+
7	tDR-1:27-Glu-CTC-1-M2-D5G	+
8	tDR-1:32-Glu-TTC-2-M2	+
9	tDR-1:29-Glu-TTC-2-M2	+
10	tDR-1:33-Glu-TTC-2-M2	+
11	tDR-1:31-Glu-TTC-4	+
12	tDR-1:32-Glu-TTC-4	+
13	tDR-1:28-Glu-TTC-4	+
14	tDR-1:33-Glu-TTC-4	+
15	tDR-1:30-Glu-TTC-4	+
16	tDR-1:29-Glu-TTC-4	+
17	tDR-1:31-Gly-CCC-1-M2	+
18	tDR-1:26-Gly-CCC-1-M2	+
19	tDR-1:31-Gly-GCC-2-M2	+
20	tDR-1:26-Gly-GCC-2-M2	+
21	tDR-20:76-His-GTG-1	+
22	tDR-16:76-His-GTG-1	+
23	tDR-13:76-His-GTG-1	+
24	tDR-18:76-His-GTG-1	+
25	tDR-1:31-His-GTG-1	+
26	tDR-1:32-Pro-AGG-1-M4	+
27	tDR-1:31-Pro-AGG-1-M4	+
28	tDR-1:33-Pro-AGG-1-M4	+
29	tDR-1:15-Pro-AGG-1-M5	+
30	tDR-1:21-Pro-AGG-1-M5	+
31	tDR-1:16-Pro-AGG-1-M5	+
32	tDR-1:23-Pro-AGG-1-M5	+
33	tDR-1:29-Glu-CTC-1-D5G	+
34	tDR-1:31-Glu-TTC-2-M2	+
35	tDR-1:29-Gly-GCC-2-M2	+
36	tDR-1:20-Pro-AGG-1-M5	+
37	tDR-1:36-Glu-CTC-1-D5G	-
38	tDR-1:34-Glu-TTC-4	+
39	tDR-1:19-Pro-AGG-1-M5	+
40	tDR-1:33-Ala-AGC-2-M2	+
41	tDR-1:31-Ala-AGC-2-M2	+
42	tDR-1:20-Ala-AGC-2-M3	+
43	tDR-51:74-Arg-ACG-1-M2	-
44	tDR-35:75-Arg-CCG-3	-
45	tDR-38:72-Arg-CCG-3	+
46	tDR-41:74-Arg-CCG-3	-
47	tDR-42:73-Arg-CCT-4	-
48	tDR-42:74-Arg-CCT-4	-
49	tDR-21:72-Arg-TCT-3	+
50	tDR-37:74-Asn-GTT-1	+
51	tDR-42:74-Asn-GTT-1	+
52	tDR-36:74-Asn-GTT-1	+
53	tDR-40:73-Asn-GTT-1	+
54	tDR-40:74-Asn-GTT-1	+
55	tDR-36:73-Asn-GTT-1	+
56	tDR-40:72-Asn-GTT-1-M2	+
57	tDR-36:72-Asn-GTT-1-M2	+
58	tDR-36:T1-Asn-GTT-1-1	+
59	tDR-36:74-Asn-GTT-2	+
60	tDR-36:73-Asn-GTT-4	+
61	tDR-39:72-Asp-GTC-1	+
62	tDR-1:36-Asp-GTC-1	-
63	tDR-37:70-Asp-GTC-2	-
64	tDR-2:30-Glu-CTC-1	+
65	tDR-2:30-Glu-CTC-1-D4G	+
66	tDR-2:31-Glu-CTC-1-D4G	+
67	tDR-3:32-Glu-CTC-1	+
68	tDR-1:30-Glu-CTC-1-C5U-U6G	+
69	tDR-2:32-Glu-CTC-1	+
70	tDR-2:30-Glu-CTC-1-C4U-U5G	+
71	tDR-2:32-Glu-CTC-1-D4G	+
72	tDR-1:36-Glu-CTC-1-C5U-U6G	-
73	tDR-3:31-Glu-CTC-1	+
74	tDR-2:31-Glu-CTC-1	+
75	tDR-3:30-Glu-CTC-1	+
76	tDR-1:31-Glu-CTC-1-M2-U3C	+
77	tDR-4:30-Glu-CTC-1-M2-C2U-U3G	+
78	tDR-4:31-Glu-CTC-1-M2-C2U-U3G	+
79	tDR-13:31-Glu-CTC-1-M2	+
80	tDR-4:32-Glu-CTC-1-M2-C2U-U3G	+
81	tDR-4:31-Glu-CTC-1-M2	+
82	tDR-15:31-Glu-CTC-1-M2	+
83	tDR-2:31-Glu-CTC-1-M3-A30G	+
84	tDR-41:74-Glu-TTC-2	+
85	tDR-39:72-Glu-TTC-2	+
86	tDR-39:74-Glu-TTC-2	+
87	tDR-1:34-Glu-TTC-2-M2	+
88	tDR-5:33-Glu-TTC-2-M2	+
89	tDR-7:32-Glu-TTC-2-M3	+
90	tDR-7:33-Glu-TTC-2-M3	+
91	tDR-7:35-Glu-TTC-2-M3	-
92	tDR-39:72-Glu-TTC-3-M2	+
93	tDR-39:74-Glu-TTC-3-M2	+
94	tDR-40:74-Glu-TTC-3-M2	+
95	tDR-41:74-Glu-TTC-3-M2	+
96	tDR-38:74-Glu-TTC-3-M2	+
97	tDR-1:31-Gly-CCC-1-M2-D5G	+
98	tDR-3:31-Gly-CCC-1-M2	+
99	tDR-1:29-Gly-CCC-1-M2	+
100	tDR-1:30-Gly-CCC-1-M2	+
101	tDR-1:32-Gly-CCC-1-M2-U6G	-
102	tDR-37:72-Gly-CCC-4	+
103	tDR-3:31-Gly-GCC-2-M2	+
104	tDR-3:32-Gly-GCC-2-M2	+
105	tDR-L1:31-His-GTG-1	+
106	tDR-1:32-His-GTG-1	+
107	tDR-1:30-His-GTG-1	+
108	tDR-L1:30-His-GTG-1	+
109	tDR-L1:32-His-GTG-1	+
110	tDR-1:34-His-GTG-1	+
111	tDR-39:74-Leu-AAG-2	-
112	tDR-21:55-Leu-AAG-2-G14A	-
113	tDR-21:56-Leu-AAG-2-G14A	-
114	tDR-42:74-Lys-TTT-1	+
115	tDR-34:74-Lys-TTT-1	-
116	tDR-35:74-Lys-TTT-1	-
117	tDR-1:32-Lys-TTT-1	+
118	tDR-40:72-Met-CAT-1	+
119	tDR-41:72-Met-CAT-1	+
120	tDR-1:33-Pro-AGG-1-M4-C13U	+
121	tDR-1:33-Pro-AGG-1-M4-C21U	+
122	tDR-1:33-Pro-AGG-1-M4-C6G	+
123	tDR-1:33-Pro-AGG-1-M4-U6G	+
124	tDR-1:33-Pro-AGG-1-M4-A2G	+
125	tDR-1:33-Pro-AGG-1-M4-A29G	+
126	tDR-1:33-Pro-AGG-1-M4-C8U	+
127	tDR-1:33-Pro-AGG-1-M4-C25U	+
128	tDR-1:33-Pro-AGG-1-M4-U28C	+
129	tDR-1:33-Pro-AGG-1-M4-G23A	+
130	tDR-1:33-Pro-AGG-1-M4-U5C	+
131	tDR-1:33-Pro-AGG-1-M4-U26C	+
132	tDR-1:33-Pro-AGG-1-M4-C31U	+
133	tDR-1:33-Pro-AGG-1-M4-A22G	+
134	tDR-1:33-Pro-AGG-1-M4-C4U	+
135	tDR-1:33-Pro-AGG-1-M4-C19U	+
136	tDR-1:33-Pro-AGG-1-M4-C11U	+
137	tDR-1:33-Pro-AGG-1-M4-U17G	+
138	tDR-1:33-Pro-AGG-1-M4-G20A	+
139	tDR-3:33-Pro-AGG-1-M4	+
140	tDR-1:33-Pro-AGG-1-M4-C7U	+
141	tDR-1:33-Pro-AGG-1-M4-A6G	+
142	tDR-1:33-Pro-AGG-1-M4-G14A	+
143	tDR-1:33-Pro-AGG-1-M4-A16G	+
144	tDR-1:33-Pro-AGG-1-M4-C27U	+
145	tDR-1:33-Pro-AGG-1-M4-U18G	+
146	tDR-1:33-Pro-AGG-1-M4-U2G	+
147	tDR-1:32-Pro-AGG-1-M4-C25U	+
148	tDR-1:33-Pro-AGG-1-M4-U22G	+
149	tDR-1:32-Pro-AGG-1-M4-A6G	+
150	tDR-1:33-Pro-AGG-1-M4-U3C	+
151	tDR-1:33-Pro-AGG-1-M4-U12C	+
152	tDR-1:33-Pro-AGG-1-M4-C24U	+
153	tDR-2:33-Pro-AGG-1-M4	+
154	tDR-1:33-Pro-AGG-1-M4-A15G	+
155	tDR-1:33-Pro-AGG-1-M4-A17G	+
156	tDR-1:32-Pro-AGG-1-M4-U22G	+
157	tDR-1:32-Pro-AGG-1-M4-U2G	+
158	tDR-1:33-Pro-AGG-1-M4-G31U	+
159	tDR-3:32-Pro-AGG-1-M4	+
160	tDR-2:32-Pro-AGG-1-M4	+
161	tDR-4:33-Pro-AGG-1-M4	+
162	tDR-6:33-Pro-AGG-1-M4	+
163	tDR-7:33-Pro-AGG-1-M4	+
164	tDR-5:33-Pro-AGG-1-M4	+
165	tDR-1:33-Pro-AGG-1-M5-U30C	+
166	tDR-39:72-Pro-AGG-1-M3	+
167	tDR-35:71-Pro-AGG-1-M3	+
168	tDR-57:72-Pro-AGG-1-M4	+
169	tDR-57:71-Pro-AGG-1-M4	+
170	tDR-2:34-Pro-CGG-1	+
171	tDR-1:34-Pro-TGG-1-U5C	+
172	tDR-1:34-Pro-TGG-1-C13U	+
173	tDR-1:34-Pro-TGG-1-G20A	+
174	tDR-1:34-Pro-TGG-1-U3C	+
175	tDR-3:34-Pro-TGG-1	+
176	tDR-1:34-Pro-TGG-1-U6G	+
177	tDR-1:34-Pro-TGG-1-C27U	+
178	tDR-2:34-Pro-TGG-1	+
179	tDR-1:34-Pro-TGG-1-G23A	+
180	tDR-1:34-Pro-TGG-1-C25U	+
181	tDR-1:33-Pro-TGG-2	+
182	tDR-1:34-Pro-TGG-2	+
183	tDR-1:31-Pro-TGG-2	+
184	tDR-1:32-Pro-TGG-2	+
185	tDR-37:72-Ser-GCT-1	+
186	tDR-42:72-Ser-GCT-1	+
187	tDR-37:74-Ser-GCT-1	+
188	tDR-36:72-Ser-GCT-1	+
189	tDR-38:72-Ser-GCT-1	+
190	tDR-42:74-Ser-GCT-2	-
191	tDR-38:72-Ser-GCT-3	+
192	tDR-41:72-Ser-GCT-3	+
193	tDR-34:72-Ser-GCT-3	-
194	tDR-37:72-Ser-GCT-3	+
195	tDR-42:72-Ser-GCT-3	+
196	tDR-42:73-Ser-GCT-3	-
197	tDR-34:75-Ser-GCT-3	-
198	tDR-34:73-Ser-GCT-3	-
199	tDR-40:72-Ser-GCT-3	+
200	tDR-36:72-Ser-GCT-3	+
201	tDR-42:75-Ser-GCT-3	-
202	tDR-39:72-Ser-GCT-3	+
203	tDR-38:74-Ser-GCT-3	+
204	tDR-34:71-Ser-GCT-3	-
205	tDR-36:71-Ser-GCT-3	+
206	tDR-37:T1-Ser-GCT-3-3	+
207	tDR-1:31-Val-AAC-1-M3	+
208	tDR-1:33-Val-AAC-1-M3	-
209	tDR-1:32-Val-AAC-1-M3	-
210	tDR-1:34-Val-CAC-1-M2	-
211	tDR-39:72-Val-CAC-3	+
212	tDR-37:73-Val-TAC-1	+
213	tDR-39:72-Val-TAC-1	+
214	tDR-37:72-Val-TAC-1	+
215	tDR-37:72-Val-TAC-1-G33A	+
216	tDR-1:19-Ala-AGC-2-M3	+
217	tDR-39:71-Asp-GTC-1	+
218	tDR-37:72-Met-CAT-1	+
219	tDR-1:33-Pro-AGG-1-M4-A27U	+
220	tDR-1:32-Pro-AGG-1-M4-C27U	+
221	tDR-36:72-Ser-GCT-3-C16U	+
222	tDR-2:29-Glu-CTC-1	+
223	tDR-1:30-Glu-TTC-2-M2	+
224	tDR-2:33-Glu-TTC-2-M2	+
225	tDR-2:32-Glu-TTC-2-M2	+
226	tDR-8:33-Glu-TTC-2-M3	+
227	tDR-2:33-Glu-TTC-4	+
228	tDR-2:32-Glu-TTC-4	+
229	tDR-2:31-Glu-TTC-4	+
230	tDR-20a:74-Glu-TTC-3-M2	+
231	tDR-20:74-His-GTG-1	+
232	tDR-39:72-Arg-CCG-3	+
233	tDR-41:72-Arg-CCG-3	+
234	tDR-21:72-Arg-TCT-1	+
235	tDR-21:72-Arg-TCT-2	+
236	tDR-21:73-Arg-TCT-3	+
237	tDR-21:71-Arg-TCT-3	+
238	tDR-42:73-Asn-GTT-1	+
239	tDR-36:73-Asn-GTT-1-U5C	+
240	tDR-37:73-Asn-GTT-1	+
241	tDR-39:73-Asn-GTT-1	+
242	tDR-46:74-Asn-GTT-1	+
243	tDR-40:74-Asn-GTT-1-A2G	+
244	tDR-36:74-Asn-GTT-1-U4C	+
245	tDR-38:74-Asn-GTT-1-U2C	+
246	tDR-36:74-Asn-GTT-1-U31C	+
247	tDR-38:74-Asn-GTT-1	+
248	tDR-36:74-Asn-GTT-1-U5C	+
249	tDR-39:74-Asn-GTT-1	+
250	tDR-37:72-Asn-GTT-1-M2	+
251	tDR-41:72-Asn-GTT-1-M2	+
252	tDR-40:T1-Asn-GTT-1-1	+
253	tDR-40:74-Asn-GTT-2	+
254	tDR-36:73-Asn-GTT-2	+
255	tDR-40:72-Asn-GTT-2	+
256	tDR-40:74-Asn-GTT-3	+
257	tDR-1:31-Asp-GTC-1	+
258	tDR-1:32-Asp-GTC-1	+
259	tDR-39:70-Asp-GTC-1	+
260	tDR-1:32-Glu-CTC-1-U30C	+
261	tDR-1:30-Glu-CTC-1-G14A	+
262	tDR-1:30-Glu-CTC-1-C25U	+
263	tDR-1:30-Glu-CTC-1-U2C	+
264	tDR-1:30-Glu-CTC-1-C11U	+
265	tDR-2:31-Glu-CTC-1-A16G	+
266	tDR-2:31-Glu-CTC-1-C10U	+
267	tDR-3:29-Glu-CTC-1	+
268	tDR-2:30-Glu-CTC-1-C10U	+
269	tDR-1:30-Glu-CTC-1-G24A	+
270	tDR-2:28-Glu-CTC-1	+
271	tDR-1:31-Glu-CTC-1-U12C	+
272	tDR-1:30-Glu-CTC-1-C8U	+
273	tDR-1:30-Glu-CTC-1-C5U	+
274	tDR-2:31-Glu-CTC-1-C4U	+
275	tDR-1:30-Glu-CTC-1-C26U	+
276	tDR-2:30-Glu-CTC-1-A5G	+
277	tDR-1:30-Glu-CTC-1-U15G	+
278	tDR-1:32-Glu-CTC-1-G30C	+
279	tDR-1:30-Glu-CTC-1-A6G	+
280	tDR-2:29-Glu-CTC-1-D4G	+
281	tDR-2:30-Glu-CTC-1-G23A	+
282	tDR-2:32-Glu-CTC-1-A5G	+
283	tDR-2:31-Glu-CTC-1-C24U	+
284	tDR-2:30-Glu-CTC-1-G13A	+
285	tDR-2:31-Glu-CTC-1-G23A	+
286	tDR-2:31-Glu-CTC-1-A5G	+
287	tDR-1:31-Glu-CTC-1-G30C	+
288	tDR-2:30-Glu-CTC-1-A16G	+
289	tDR-2:31-Glu-CTC-1-C7U	+
290	tDR-2:31-Glu-CTC-1-G13A	+
291	tDR-2:30-Glu-CTC-1-C24U	+
292	tDR-1:30-Glu-CTC-1-M2-U3C	+
293	tDR-2:31-Glu-CTC-1-M2-U2C	+
294	tDR-2:30-Glu-CTC-1-M2-U2C	+
295	tDR-5:30-Glu-CTC-1-M2	+
296	tDR-12:30-Glu-CTC-1-M2	+
297	tDR-6:30-Glu-CTC-1-M2	+
298	tDR-16:32-Glu-CTC-1-M2	+
299	tDR-13:30-Glu-CTC-1-M2	+
300	tDR-14:30-Glu-CTC-1-M2	+
301	tDR-11:30-Glu-CTC-1-M2	+
302	tDR-4:30-Glu-CTC-1-M2	+
303	tDR-16:30-Glu-CTC-1-M2	+
304	tDR-5:31-Glu-CTC-1-M2	+
305	tDR-15:30-Glu-CTC-1-M2	+
306	tDR-7:30-Glu-CTC-1-M2	+
307	tDR-11:31-Glu-CTC-1-M2	+
308	tDR-2:26-Glu-CTC-1-M2	+
309	tDR-2:27-Glu-CTC-1-M2	+
310	tDR-3:31-Glu-CTC-1-M3-A29G	+
311	tDR-42:74-Glu-CTC-1-M2	+
312	tDR-39:71-Glu-CTC-1-M2	+
313	tDR-2:31-Glu-TTC-1-D4G	+
314	tDR-2:32-Glu-TTC-1	+
315	tDR-2:31-Glu-TTC-1	+
316	tDR-2:32-Glu-TTC-1-D4G	+
317	tDR-1:30-Glu-TTC-1-M2	+
318	tDR-2:30-Glu-TTC-1-M2	+
319	tDR-1:30-Glu-TTC-1-M2-D5G	+
320	tDR-2:30-Glu-TTC-1-M2-D4G	+
321	tDR-40:74-Glu-TTC-2	+
322	tDR-39:73-Glu-TTC-2	+
323	tDR-40:71-Glu-TTC-2	+
324	tDR-39:71-Glu-TTC-2	+
325	tDR-3:31-Glu-TTC-2-M2	+
326	tDR-2:31-Glu-TTC-2-M2	+
327	tDR-2:29-Glu-TTC-2-M2	+
328	tDR-2:30-Glu-TTC-2-M2	+
329	tDR-3:33-Glu-TTC-2-M2	+
330	tDR-8:32-Glu-TTC-2-M3	+
331	tDR-7:31-Glu-TTC-2-M3	+
332	tDR-40:72-Glu-TTC-3-M2	+
333	tDR-39:74-Glu-TTC-3-M2-U2C	+
334	tDR-39:74-Glu-TTC-3-M2-G34A	+
335	tDR-41:72-Glu-TTC-3-M2	+
336	tDR-41:71-Glu-TTC-3-M2	+
337	tDR-40:71-Glu-TTC-3-M2	+
338	tDR-39:70-Glu-TTC-3-M2	+
339	tDR-39:71-Glu-TTC-3-M2-U2C	+
340	tDR-39:T1-Glu-TTC-3-1	+
341	tDR-2:30-Glu-TTC-4	+
342	tDR-2:29-Glu-TTC-4	+
343	tDR-3:29-Glu-TTC-4	+
344	tDR-3:33-Glu-TTC-4	+
345	tDR-3:32-Glu-TTC-4	+
346	tDR-3:31-Glu-TTC-4	+
347	tDR-2:34-Glu-TTC-4	+
348	tDR-1:31-Gly-CCC-1-M2-U6G	+
349	tDR-3:29-Gly-CCC-1-M2	+
350	tDR-10:32-Gly-CCC-1-M4	+
351	tDR-1:31-Gly-CCC-2-M2	+
352	tDR-37:71-Gly-CCC-4	+
353	tDR-1:32-Gly-GCC-2-M2-C12U	+
354	tDR-3:30-Gly-GCC-2-M2	+
355	tDR-3:29-Gly-GCC-2-M2	+
356	tDR-3:26-Gly-GCC-2-M2	+
357	tDR-3:23-Gly-GCC-2-M2	+
358	tDR-3:28-Gly-GCC-2-M2	+
359	tDR-2:32-Gly-GCC-2-M2	+
360	tDR-51:72-His-GTG-1	+
361	tDR-39:72-His-GTG-1	+
362	tDR-L1:35-His-GTG-1-U1G	+
363	tDR-1:34-His-GTG-1-A17G	+
364	tDR-L1:32-His-GTG-1-A1G	+
365	tDR-L1:32-His-GTG-1-U1G	+
366	tDR-1:29-His-GTG-1	+
367	tDR-1:32-His-GTG-1-A17G	+
368	tDR-1:19-His-GTG-1	+
369	tDR-L1:32-His-GTG-1-A18G	+
370	tDR-L1:34-His-GTG-1-A18G	+
371	tDR-1:33-His-GTG-1	+
372	tDR-39:72-Leu-AAG-1-M2	+
373	tDR-9:32-Lys-CTT-2	+
374	tDR-50:72-Lys-TTT-1	+
375	tDR-47:74-Lys-TTT-1	+
376	tDR-36:72-Lys-TTT-1	+
377	tDR-41:74-Lys-TTT-1	+
378	tDR-41:73-Lys-TTT-1	+
379	tDR-50:74-Lys-TTT-1	+
380	tDR-42:72-Lys-TTT-1	+
381	tDR-41:72-Lys-TTT-1	+
382	tDR-1:15-Lys-TTT-1	+
383	tDR-1:31-Lys-TTT-1	+
384	tDR-17:32-Lys-TTT-1-M3	+
385	tDR-12:32-Lys-TTT-1-M3	+
386	tDR-16:32-Lys-TTT-1-M3	+
387	tDR-36:72-Met-CAT-1	+
388	tDR-37:72-Met-CAT-2	+
389	tDR-35:72-Met-CAT-3	+
390	tDR-1:33-Pro-AGG-1-M4-U29G	+
391	tDR-1:32-Pro-AGG-1-M4-C24U	+
392	tDR-1:32-Pro-AGG-1-M4-C19U	+
393	tDR-1:33-Pro-AGG-1-M4-C2G	+
394	tDR-1:31-Pro-AGG-1-M4-C4U	+
395	tDR-1:32-Pro-AGG-1-M4-A22G	+
396	tDR-1:32-Pro-AGG-1-M4-U26C	+
397	tDR-1:32-Pro-AGG-1-M4-C11U	+
398	tDR-1:33-Pro-AGG-1-M4-G8U	+
399	tDR-1:33-Pro-AGG-1-M4-A7U	+
400	tDR-1:31-Pro-AGG-1-M4-U6G	+
401	tDR-1:32-Pro-AGG-1-M4-A2G	+
402	tDR-1:32-Pro-AGG-1-M4-U17G	+
403	tDR-1:31-Pro-AGG-1-M4-U22G	+
404	tDR-1:33-Pro-AGG-1-M4-A21U	+
405	tDR-1:33-Pro-AGG-1-M4-A5C	+
406	tDR-1:32-Pro-AGG-1-M4-C13U	+
407	tDR-1:33-Pro-AGG-1-M4-U20A	+
408	tDR-1:32-Pro-AGG-1-M4-U6G	+
409	tDR-1:33-Pro-AGG-1-M4-U14A	+
410	tDR-2:33-Pro-AGG-1-M4-C24U	+
411	tDR-1:33-Pro-AGG-1-M4-A13U	+
412	tDR-1:33-Pro-AGG-1-M4-U16G	+
413	tDR-1:32-Pro-AGG-1-M4-U29G	+
414	tDR-2:33-Pro-AGG-1-M4-G22A	+
415	tDR-1:33-Pro-AGG-1-M4-A4U	+
416	tDR-1:32-Pro-AGG-1-M4-A9G	+
417	tDR-1:32-Pro-AGG-1-M4-A15G	+
418	tDR-2:33-Pro-AGG-1-M4-U5G	+
419	tDR-1:33-Pro-AGG-1-M4-A11U	+
420	tDR-1:32-Pro-AGG-1-M4-U28C	+
421	tDR-1:33-Pro-AGG-1-M4-G21U	+
422	tDR-2:33-Pro-AGG-1-M4-A5G	+
423	tDR-1:32-Pro-AGG-1-M4-C7U	+
424	tDR-1:32-Pro-AGG-1-M4-U3C	+
425	tDR-1:33-Pro-AGG-1-M4-A8U	+
426	tDR-1:32-Pro-AGG-1-M4-A16G	+
427	tDR-1:31-Pro-AGG-1-M4-G23A	+
428	tDR-1:32-Pro-AGG-1-M4-C4U	+
429	tDR-1:33-Pro-AGG-1-M4-G11U	+
430	tDR-1:32-Pro-AGG-1-M4-U5C	+
431	tDR-1:33-Pro-AGG-1-M4-A26C	+
432	tDR-1:32-Pro-AGG-1-M4-C21U	+
433	tDR-1:32-Pro-AGG-1-M4-U12C	+
434	tDR-1:33-Pro-AGG-1-M4-U10G	+
435	tDR-1:32-Pro-AGG-1-M4-G14A	+
436	tDR-1:33-Pro-AGG-1-M4-G5C-D5G	+
437	tDR-1:32-Pro-AGG-1-M4-C8U	+
438	tDR-1:32-Pro-AGG-1-M4-A29G	+
439	tDR-1:32-Pro-AGG-1-M4-G20A	+
440	tDR-1:31-Pro-AGG-1-M4-U2G	+
441	tDR-1:33-Pro-AGG-1-M4-A19U	+
442	tDR-1:33-Pro-AGG-1-M4-A28C	+
443	tDR-2:33-Pro-AGG-1-M4-C30U	+
444	tDR-1:32-Pro-AGG-1-M4-A17G	+
445	tDR-1:31-Pro-AGG-1-M4-A6G	+
446	tDR-1:32-Pro-AGG-1-M4-U10G	+
447	tDR-1:33-Pro-AGG-1-M4-U23A	+
448	tDR-1:31-Pro-AGG-1-M4-C21U	+
449	tDR-1:33-Pro-AGG-1-M4-C29G	+
450	tDR-1:32-Pro-AGG-1-M4-A10G	+
451	tDR-1:33-Pro-AGG-1-M4-A31U	+
452	tDR-8:33-Pro-AGG-1-M4	+
453	tDR-10:33-Pro-AGG-1-M4	+
454	tDR-6:32-Pro-AGG-1-M4	+
455	tDR-5:32-Pro-AGG-1-M4	+
456	tDR-13:33-Pro-AGG-1-M4	+
457	tDR-4:32-Pro-AGG-1-M4	+
458	tDR-7:32-Pro-AGG-1-M4	+
459	tDR-14:33-Pro-AGG-1-M4	+
460	tDR-12:33-Pro-AGG-1-M4	+
461	tDR-11:33-Pro-AGG-1-M4	+
462	tDR-1:25-Pro-AGG-1-M5	+
463	tDR-1:32-Pro-AGG-1-M5-U30C	+
464	tDR-1:24-Pro-AGG-1-M5	+
465	tDR-2:22-Pro-AGG-1-M5	+
466	tDR-39:73-Pro-AGG-1-M3	+
467	tDR-35:72-Pro-AGG-1-M3	+
468	tDR-36:71-Pro-AGG-1-M3	+
469	tDR-55:72-Pro-AGG-1-M4	+
470	tDR-53:72-Pro-AGG-1-M4	+
471	tDR-40:72-Pro-AGG-1-M4	+
472	tDR-54:72-Pro-AGG-1-M4	+
473	tDR-L2:33-Pro-AGG-1-3	+
474	tDR-L1:33-Pro-AGG-1-3	+
475	tDR-1:34-Pro-CGG-1-C21U	+
476	tDR-1:34-Pro-TGG-1-G32U	+
477	tDR-1:34-Pro-TGG-1-A18G	+
478	tDR-1:34-Pro-TGG-1-U5C-D5GU	+
479	tDR-1:34-Pro-TGG-1-A10G	+
480	tDR-1:34-Pro-TGG-1-A16G	+
481	tDR-1:34-Pro-TGG-1-U12C	+
482	tDR-1:34-Pro-TGG-1-U26C	+
483	tDR-1:34-Pro-TGG-1-A22G	+
484	tDR-1:34-Pro-TGG-1-A15G	+
485	tDR-1:34-Pro-TGG-1-A27U	+
486	tDR-6:34-Pro-TGG-1	+
487	tDR-39:72-Pro-TGG-2	+
488	tDR-38:72-Pro-TGG-2	+
489	tDR-35:72-Pro-TGG-2	+
490	tDR-1:34-Pro-TGG-2-U6G	+
491	tDR-2:33-Pro-TGG-2	+
492	tDR-35:71-Pro-TGG-2	+
493	tDR-39:72-Ser-GCT-1	+
494	tDR-41:74-Ser-GCT-1	+
495	tDR-40:74-Ser-GCT-1	+
496	tDR-40:72-Ser-GCT-1	+
497	tDR-36:71-Ser-GCT-1	+
498	tDR-36:72-Ser-GCT-2	+
499	tDR-36:72-Ser-GCT-3-U18C	+
500	tDR-36:72-Ser-GCT-3-C14U	+
501	tDR-36:72-Ser-GCT-3-C28U	+
502	tDR-36:72-Ser-GCT-3-G45U	+
503	tDR-36:72-Ser-GCT-3-U20C	+
504	tDR-36:72-Ser-GCT-3-G2A	+
505	tDR-36:72-Ser-GCT-3-G33A	+
506	tDR-36:72-Ser-GCT-3-G38A	+
507	tDR-36:72-Ser-GCT-3-C8U	+
508	tDR-42:72-Ser-GCT-3-C39U	+
509	tDR-36:72-Ser-GCT-3-G3A	+
510	tDR-36:72-Ser-GCT-3-C34U	+
511	tDR-36:72-Ser-GCT-3-G19A	+
512	tDR-36:72-Ser-GCT-3-C42U	+
513	tDR-36:72-Ser-GCT-3-G32A	+
514	tDR-36:72-Ser-GCT-3-C9U	+
515	tDR-36:72-Ser-GCT-3-C24U	+
516	tDR-36:72-Ser-GCT-3-C11U	+
517	tDR-36:72-Ser-GCT-3-G7A	+
518	tDR-36:72-Ser-GCT-3-C29U	+
519	tDR-36:72-Ser-GCT-3-C4U	+
520	tDR-37:71-Ser-GCT-3	+
521	tDR-36:70-Ser-GCT-3	+
522	tDR-41:72-Thr-AGT-2	+
523	tDR-35:73-Thr-CGT-3	+
524	tDR-35:72-Thr-CGT-3	+
525	tDR-36:72-Thr-CGT-3	+
526	tDR-35:73-Thr-CGT-4	+
527	tDR-35:72-Thr-CGT-4	+
528	tDR-35:72-Thr-TGT-2-M2	+
529	tDR-35:73-Thr-TGT-2-M2	+
530	tDR-57:72-Trp-CCA-3	+
531	tDR-51:72-Trp-CCA-3	+
532	tDR-44:74-Tyr-GTA-1-M2-C16U	+
533	tDR-44:74-Tyr-GTA-1-M2	+
534	tDR-1:22-Val-AAC-1-M5	+
535	tDR-39:74-Val-AAC-1-M2	+
536	tDR-39:73-Val-AAC-1-M2	+
537	tDR-51:72-Val-AAC-1-M2	+
538	tDR-39:72-Val-AAC-1-M2	+
539	tDR-39:72-Val-AAC-2	+
540	tDR-39:73-Val-CAC-3	+
541	tDR-38:72-Val-CAC-3	+
542	tDR-39:74-Val-TAC-1	+
543	tDR-39:72-Val-TAC-1-G31A	+
544	tDR-38:72-Val-TAC-1	+
545	tDR-38:74-Val-TAC-1	+
546	tDR-53:72-Val-TAC-1	+
547	tDR-38:72-Val-TAC-1-G32A	+
548	tDR-37:73-Val-TAC-1-G33A	+
549	tDR-39:74-Val-TAC-1-G31A	+
550	tDR-37:72-Val-TAC-1-U16G	+
551	tDR-37:71-Val-TAC-1-G33A	+
552	tDR-1:30-Glu-CTC-1-A29G	+
553	tDR-1:32-Glu-CTC-1-U22G	+
554	tDR-40:74-Lys-TTT-1	+
555	tDR-40:72-Lys-TTT-1	+
556	tDR-1:32-Pro-AGG-1-M4-C6G	+
557	tDR-1:32-Pro-AGG-1-M4-U15G	+
558	tDR-1:33-Pro-AGG-1-M5-A30C	+
559	tDR-1:32-Ser-AGA-1-M6	+
560	tDR-1:32-Ser-CGA-1-M2	+
561	tDR-1:33-Ser-CGA-1-M2	+

### Sheet: CM_ReO2_Cells
	Transcript	Down (-)/Up (+)
1	tDR-1:34-Glu-CTC-1-D5G	-
2	tDR-12:76-Glu-TTC-3-M2	-
3	tDR-15:76-Glu-TTC-3-M2	-
4	tDR-11:76-Glu-TTC-3-M2	-
5	tDR-1:32-Glu-TTC-4	+
6	tDR-1:26-Glu-TTC-4	-
7	tDR-1:20-Pro-AGG-1-M5	-
8	tDR-36:73-Asn-GTT-1	+
9	tDR-3:32-Gly-CCC-1-M2	+
10	tDR-3:32-Gly-GCC-2-M2	+
11	tDR-21:74-His-GTG-1	+

### Sheet: CM_ReO2_Exs
	Transcript	Down (-)/Up (+)
1	tDR-1:34-Glu-CTC-1	-
2	tDR-1:36-Glu-CTC-1	-
3	tDR-1:35-Glu-CTC-1-D5G	-
4	tDR-1:35-Glu-CTC-1	-
5	tDR-1:29-Glu-CTC-1	+
6	tDR-1:30-Glu-CTC-1	+
7	tDR-1:28-Glu-CTC-1	+
8	tDR-1:30-Glu-CTC-1-D5G	+
9	tDR-1:34-Glu-CTC-1-D5G	-
10	tDR-1:33-Glu-CTC-1-D5G	-
11	tDR-1:33-Glu-CTC-1	-
12	tDR-1:32-Glu-TTC-2-M2	+
13	tDR-1:29-Glu-TTC-2-M2	+
14	tDR-1:33-Glu-TTC-2-M2	+
15	tDR-1:31-Glu-TTC-4	+
16	tDR-1:32-Glu-TTC-4	+
17	tDR-1:28-Glu-TTC-4	+
18	tDR-1:33-Glu-TTC-4	+
19	tDR-1:30-Glu-TTC-4	+
20	tDR-1:29-Glu-TTC-4	+
21	tDR-1:31-Gly-CCC-1-M2	+
22	tDR-1:36-Gly-GCC-1	-
23	tDR-1:31-Gly-GCC-2-M2	+
24	tDR-1:32-Gly-GCC-2-M2	+
25	tDR-1:26-Gly-GCC-2-M2	+
26	tDR-20:75-His-GTG-1	+
27	tDR-1:31-His-GTG-1	+
28	tDR-1:32-Pro-AGG-1-M4	+
29	tDR-1:56-Pro-AGG-1-M4-G33A	-
30	tDR-1:31-Pro-AGG-1-M4	+
31	tDR-1:33-Pro-AGG-1-M4	+
32	tDR-1:15-Pro-AGG-1-M5	+
33	tDR-1:16-Pro-AGG-1-M5	+
34	tDR-1:18-Pro-AGG-1-M5	+
35	tDR-1:29-Pro-AGG-1-M5	+
36	tDR-1:29-Glu-CTC-1-D5G	+
37	tDR-1:28-Glu-CTC-1-D5G	+
38	tDR-1:31-Glu-TTC-2-M2	+
39	tDR-35:75-Leu-CAG-2	-
40	tDR-1:20-Pro-AGG-1-M5	+
41	tDR-1:36-Glu-CTC-1-D5G	-
42	tDR-1:34-Glu-TTC-4	+
43	tDR-1:32-Gly-CCC-2-M2	+
44	tDR-1:33-Lys-CTT-1	-
45	tDR-1:19-Pro-AGG-1-M5	+
46	tDR-1:20-Ala-AGC-1-M7	+
47	tDR-1:33-Ala-AGC-2-M2	+
48	tDR-1:31-Ala-AGC-2-M2	+
49	tDR-1:20-Ala-AGC-2-M3	+
50	tDR-52:74-Arg-ACG-1-M2	-
51	tDR-36:73-Arg-CCG-3	-
52	tDR-42:74-Arg-CCG-3	-
53	tDR-35:75-Arg-CCG-3	-
54	tDR-35:74-Arg-CCG-3	-
55	tDR-36:74-Arg-CCG-3	-
56	tDR-37:74-Arg-CCG-3	-
57	tDR-36:74-Arg-CCG-3-U2G	-
58	tDR-41:74-Arg-CCG-3	-
59	tDR-42:74-Arg-CCT-2	-
60	tDR-42:74-Arg-CCT-4	-
61	tDR-21:74-Arg-CCT-4	-
62	tDR-21:72-Arg-TCT-3	+
63	tDR-37:74-Asn-GTT-1	+
64	tDR-40:73-Asn-GTT-1	+
65	tDR-36:75-Asn-GTT-1	-
66	tDR-43:73-Asn-GTT-1	+
67	tDR-40:74-Asn-GTT-1	+
68	tDR-36:73-Asn-GTT-1	+
69	tDR-40:72-Asn-GTT-1-M2	+
70	tDR-36:72-Asn-GTT-1-M2	+
71	tDR-36:73-Asn-GTT-4	+
72	tDR-37:74-Asp-GTC-1	-
73	tDR-39:72-Asp-GTC-1	+
74	tDR-1:34-Asp-GTC-1	-
75	tDR-37:56-Asp-GTC-1-M2	-
76	tDR-37:74-Asp-GTC-2-U7G	-
77	tDR-37:75-Asp-GTC-2	-
78	tDR-37:74-Asp-GTC-2-U5G	-
79	tDR-1:33-Cys-GCA-1-M3	-
80	tDR-1:33-Glu-CTC-1-A17G	-
81	tDR-2:35-Glu-CTC-1-C4U-U5G	-
82	tDR-2:30-Glu-CTC-1	+
83	tDR-2:30-Glu-CTC-1-D4G	+
84	tDR-1:33-Glu-CTC-1-U15G	-
85	tDR-1:33-Glu-CTC-1-C5U-U6G	-
86	tDR-2:31-Glu-CTC-1-D4G	+
87	tDR-1:33-Glu-CTC-1-U6G	-
88	tDR-3:32-Glu-CTC-1	+
89	tDR-1:33-Glu-CTC-1-C20U	-
90	tDR-1:30-Glu-CTC-1-C5U-U6G	+
91	tDR-2:32-Glu-CTC-1	+
92	tDR-2:30-Glu-CTC-1-C4U-U5G	+
93	tDR-1:33-Glu-CTC-1-U2C	-
94	tDR-2:32-Glu-CTC-1-D4G	+
95	tDR-2:33-Glu-CTC-1-C4U-U5G	-
96	tDR-1:33-Glu-CTC-1-A6G	-
97	tDR-3:31-Glu-CTC-1	+
98	tDR-2:31-Glu-CTC-1	+
99	tDR-1:33-Glu-CTC-1-U30C	-
100	tDR-1:33-Glu-CTC-1-U4C	-
101	tDR-3:30-Glu-CTC-1	+
102	tDR-1:33-Glu-CTC-1-M2-U3C	-
103	tDR-4:30-Glu-CTC-1-M2-C2U-U3G	+
104	tDR-18:31-Glu-CTC-1-M2	+
105	tDR-4:31-Glu-CTC-1-M2-C2U-U3G	+
106	tDR-16:31-Glu-CTC-1-M2	+
107	tDR-4:32-Glu-CTC-1-M2-C2U-U3G	+
108	tDR-4:31-Glu-CTC-1-M2	+
109	tDR-15:31-Glu-CTC-1-M2	+
110	tDR-4:32-Glu-CTC-1-M2	+
111	tDR-8:31-Glu-CTC-1-M2	+
112	tDR-1:33-Glu-CTC-1-M3-A31G	-
113	tDR-2:31-Glu-CTC-1-M3-A30G	+
114	tDR-37:75-Glu-CTC-1-M2	-
115	tDR-39:74-Glu-CTC-1-M2	+
116	tDR-37:74-Glu-CTC-1-M2	-
117	tDR-1:31-Glu-TTC-1-D5G	+
118	tDR-37:T1-Glu-TTC-1-2	-
119	tDR-41:74-Glu-TTC-2	+
120	tDR-39:72-Glu-TTC-2	+
121	tDR-39:74-Glu-TTC-2	+
122	tDR-5:33-Glu-TTC-2-M2	+
123	tDR-7:32-Glu-TTC-2-M3	+
124	tDR-7:33-Glu-TTC-2-M3	+
125	tDR-39:72-Glu-TTC-3-M2	+
126	tDR-39:74-Glu-TTC-3-M2	+
127	tDR-40:74-Glu-TTC-3-M2	+
128	tDR-41:74-Glu-TTC-3-M2	+
129	tDR-3:32-Gly-CCC-1-M2	+
130	tDR-1:31-Gly-CCC-1-M2-D5G	+
131	tDR-3:31-Gly-CCC-1-M2	+
132	tDR-1:29-Gly-CCC-1-M2	+
133	tDR-1:30-Gly-CCC-1-M2	+
134	tDR-39:72-Gly-CCC-4	+
135	tDR-37:72-Gly-CCC-4	+
136	tDR-3:31-Gly-GCC-2-M2	+
137	tDR-3:32-Gly-GCC-2-M2	+
138	tDR-L1:31-His-GTG-1	+
139	tDR-1:32-His-GTG-1	+
140	tDR-1:30-His-GTG-1	+
141	tDR-L1:30-His-GTG-1	+
142	tDR-L1:34-His-GTG-1-A1G	+
143	tDR-L1:32-His-GTG-1	+
144	tDR-1:34-His-GTG-1	+
145	tDR-39:73-Leu-AAG-2	-
146	tDR-39:74-Leu-AAG-2	-
147	tDR-21:56-Leu-AAG-2-G14A	-
148	tDR-35:73-Leu-CAG-1	-
149	tDR-35:74-Leu-CAG-1	-
150	tDR-35:72-Leu-CAG-1	-
151	tDR-35:75-Leu-CAG-1	-
152	tDR-35:73-Leu-CAG-2	-
153	tDR-35:72-Leu-CAG-2	-
154	tDR-1:32-Lys-CTT-1	-
155	tDR-42:74-Lys-TTT-1	+
156	tDR-35:74-Lys-TTT-1	-
157	tDR-1:32-Lys-TTT-1	+
158	tDR-40:72-Met-CAT-1	+
159	tDR-34:74-Met-CAT-1	-
160	tDR-34:75-Met-CAT-1	-
161	tDR-34:73-Met-CAT-1	-
162	tDR-34:75-Met-CAT-2	-
163	tDR-34:74-Met-CAT-2	-
164	tDR-34:72-Met-CAT-2	-
165	tDR-34:73-Met-CAT-2	-
166	tDR-35:75-Met-CAT-2	-
167	tDR-34:T1-Met-CAT-2-2	-
168	tDR-34:74-Met-CAT-3	-
169	tDR-34:75-Met-CAT-3	-
170	tDR-34:73-Met-CAT-3	-
171	tDR-34:75-Phe-GAA-1	-
172	tDR-1:33-Phe-GAA-1-M3	-
173	tDR-1:33-Pro-AGG-1-M4-C13U	+
174	tDR-1:33-Pro-AGG-1-M4-C21U	+
175	tDR-1:33-Pro-AGG-1-M4-C6G	+
176	tDR-1:33-Pro-AGG-1-M4-U6G	+
177	tDR-1:33-Pro-AGG-1-M4-A2G	+
178	tDR-1:33-Pro-AGG-1-M4-A29G	+
179	tDR-1:33-Pro-AGG-1-M4-C8U	+
180	tDR-2:31-Pro-AGG-1-M4	+
181	tDR-1:33-Pro-AGG-1-M4-C25U	+
182	tDR-1:33-Pro-AGG-1-M4-U28C	+
183	tDR-1:33-Pro-AGG-1-M4-G23A	+
184	tDR-1:33-Pro-AGG-1-M4-U5C	+
185	tDR-1:33-Pro-AGG-1-M4-C31U	+
186	tDR-1:33-Pro-AGG-1-M4-C4U	+
187	tDR-1:33-Pro-AGG-1-M4-C19U	+
188	tDR-1:33-Pro-AGG-1-M4-C11U	+
189	tDR-1:33-Pro-AGG-1-M4-U17G	+
190	tDR-1:33-Pro-AGG-1-M4-G20A	+
191	tDR-1:33-Pro-AGG-1-M4-A9G	+
192	tDR-3:33-Pro-AGG-1-M4	+
193	tDR-1:33-Pro-AGG-1-M4-C7U	+
194	tDR-1:33-Pro-AGG-1-M4-A6G	+
195	tDR-1:33-Pro-AGG-1-M4-G14A	+
196	tDR-1:33-Pro-AGG-1-M4-A16G	+
197	tDR-1:33-Pro-AGG-1-M4-C27U	+
198	tDR-1:33-Pro-AGG-1-M4-U2G	+
199	tDR-1:33-Pro-AGG-1-M4-U15G	+
200	tDR-1:32-Pro-AGG-1-M4-C25U	+
201	tDR-1:33-Pro-AGG-1-M4-U22G	+
202	tDR-1:32-Pro-AGG-1-M4-A6G	+
203	tDR-1:33-Pro-AGG-1-M4-U3C	+
204	tDR-1:33-Pro-AGG-1-M4-U12C	+
205	tDR-1:33-Pro-AGG-1-M4-C24U	+
206	tDR-2:33-Pro-AGG-1-M4	+
207	tDR-1:33-Pro-AGG-1-M4-A15G	+
208	tDR-1:33-Pro-AGG-1-M4-A17G	+
209	tDR-1:32-Pro-AGG-1-M4-U22G	+
210	tDR-1:33-Pro-AGG-1-M4-U9G	+
211	tDR-1:32-Pro-AGG-1-M4-U2G	+
212	tDR-1:33-Pro-AGG-1-M4-G31U	+
213	tDR-1:33-Pro-AGG-1-M4-A10G	+
214	tDR-3:32-Pro-AGG-1-M4	+
215	tDR-2:32-Pro-AGG-1-M4	+
216	tDR-4:33-Pro-AGG-1-M4	+
217	tDR-6:33-Pro-AGG-1-M4	+
218	tDR-7:33-Pro-AGG-1-M4	+
219	tDR-5:33-Pro-AGG-1-M4	+
220	tDR-2:29-Pro-AGG-1-M5	+
221	tDR-1:30-Pro-AGG-1-M5	+
222	tDR-1:33-Pro-AGG-1-M5-U30C	+
223	tDR-39:72-Pro-AGG-1-M3	+
224	tDR-57:72-Pro-AGG-1-M4	+
225	tDR-58:72-Pro-AGG-1-M4	+
226	tDR-2:34-Pro-CGG-1	+
227	tDR-1:34-Pro-TGG-1-C32U	+
228	tDR-2:34-Pro-TGG-1	+
229	tDR-1:33-Pro-TGG-2	+
230	tDR-1:31-Pro-TGG-2	+
231	tDR-1:32-Pro-TGG-2	+
232	tDR-1:20a-Ser-AGA-1-M6	-
233	tDR-1:19-Ser-AGA-1-M6	-
234	tDR-37:72-Ser-GCT-1	+
235	tDR-42:72-Ser-GCT-1	+
236	tDR-34:75-Ser-GCT-1	-
237	tDR-36:72-Ser-GCT-1	+
238	tDR-34:74-Ser-GCT-1	-
239	tDR-42:74-Ser-GCT-1	-
240	tDR-38:72-Ser-GCT-1	+
241	tDR-42:74-Ser-GCT-2	-
242	tDR-35:74-Ser-GCT-3	-
243	tDR-38:72-Ser-GCT-3	+
244	tDR-34:72-Ser-GCT-3	-
245	tDR-36:74-Ser-GCT-3-G32A	-
246	tDR-37:72-Ser-GCT-3	+
247	tDR-34:74-Ser-GCT-3	-
248	tDR-42:73-Ser-GCT-3	-
249	tDR-36:74-Ser-GCT-3-U43C	-
250	tDR-36:74-Ser-GCT-3-C9U	-
251	tDR-43:72-Ser-GCT-3	+
252	tDR-42:74-Ser-GCT-3	-
253	tDR-34:75-Ser-GCT-3	-
254	tDR-34:73-Ser-GCT-3	-
255	tDR-36:74-Ser-GCT-3-C11U	-
256	tDR-36:72-Ser-GCT-3	+
257	tDR-36:74-Ser-GCT-3	-
258	tDR-42:75-Ser-GCT-3	-
259	tDR-36:74-Ser-GCT-3-C34U	-
260	tDR-36:T1-Ser-GCT-3-1	-
261	tDR-34:T1-Ser-GCT-3-3	-
262	tDR-36:T1-Ser-GCT-3-3	-
263	tDR-42:T1-Ser-GCT-3-3	-
264	tDR-36:72-Trp-CCA-6	+
265	tDR-37:72-Val-AAC-1-M2	+
266	tDR-1:31-Val-AAC-1-M3	+
267	tDR-1:33-Val-AAC-1-M3	-
268	tDR-1:32-Val-AAC-1-M3	-
269	tDR-37:72-Val-CAC-3	+
270	tDR-39:74-Val-CAC-3	+
271	tDR-39:72-Val-CAC-3	+
272	tDR-37:75-Val-CAC-3	-
273	tDR-39:72-Val-TAC-1	+
274	tDR-37:75-Val-TAC-1	-
275	tDR-37:72-Val-TAC-1	+
276	tDR-37:72-Val-TAC-1-G33A	+
277	tDR-37:71-Val-TAC-1	+
278	tDR-1:19-Ala-AGC-2-M3	+
279	tDR-35:74-Asn-GTT-1	-
280	tDR-36:73-Asn-GTT-3	+
281	tDR-39:71-Asp-GTC-1	+
282	tDR-37:72-Met-CAT-1	+
283	tDR-35:72-Met-CAT-1	+
284	tDR-1:32-Pro-AGG-1-M4-G23A	+
285	tDR-1:32-Pro-AGG-1-M4-C27U	+
286	tDR-1:33-Pro-AGG-1-M4-A25U	+
287	tDR-1:33-Pro-AGG-1-M4-A18G	+
288	tDR-56:72-Pro-AGG-1-M4	+
289	tDR-36:72-Ser-GCT-3-U40C	+
290	tDR-36:72-Ser-GCT-3-C16U	+
291	tDR-36:71-Trp-CCA-3	+
292	tDR-44:73-Asn-GTT-1	+
293	tDR-47:73-Asn-GTT-1	+
294	tDR-2:29-Glu-CTC-1	+
295	tDR-7:31-Glu-CTC-1-M2	+
296	tDR-5:32-Glu-TTC-2-M2	+
297	tDR-39:71-Glu-TTC-3-M2	+
298	tDR-1:30-Gly-GCC-2-M2	+
299	tDR-1:30-Glu-TTC-2-M2	+
300	tDR-2:33-Glu-TTC-2-M2	+
301	tDR-2:32-Glu-TTC-2-M2	+
302	tDR-8:33-Glu-TTC-2-M3	+
303	tDR-2:33-Glu-TTC-4	+
304	tDR-2:32-Glu-TTC-4	+
305	tDR-2:31-Glu-TTC-4	+
306	tDR-20a:75-Glu-TTC-3-M2	-
307	tDR-37:75-Asp-GTC-1	-
308	tDR-20a:36-Asp-GTC-2-M2	-
309	tDR-35:75-Lys-TTT-1	-
310	tDR-35:75-Leu-CAA-2	-
311	tDR-1:28-Glu-TTC-2-M2	+
312	tDR-21:72-Arg-TCT-1	+
313	tDR-21:72-Arg-TCT-2	+
314	tDR-21:71-Arg-TCT-3	+
315	tDR-42:73-Asn-GTT-1	+
316	tDR-36:73-Asn-GTT-1-U5C	+
317	tDR-37:73-Asn-GTT-1	+
318	tDR-39:73-Asn-GTT-1	+
319	tDR-38:74-Asn-GTT-1	+
320	tDR-37:72-Asn-GTT-1-M2	+
321	tDR-36:73-Asn-GTT-2	+
322	tDR-1:31-Asp-GTC-1	+
323	tDR-39:70-Asp-GTC-1	+
324	tDR-1:30-Glu-CTC-1-G14A	+
325	tDR-1:30-Glu-CTC-1-C25U	+
326	tDR-1:30-Glu-CTC-1-U2C	+
327	tDR-1:30-Glu-CTC-1-C11U	+
328	tDR-2:31-Glu-CTC-1-A16G	+
329	tDR-2:31-Glu-CTC-1-C10U	+
330	tDR-3:29-Glu-CTC-1	+
331	tDR-2:30-Glu-CTC-1-C10U	+
332	tDR-1:30-Glu-CTC-1-G24A	+
333	tDR-2:28-Glu-CTC-1	+
334	tDR-1:30-Glu-CTC-1-C8U	+
335	tDR-1:30-Glu-CTC-1-C5U	+
336	tDR-2:31-Glu-CTC-1-C4U	+
337	tDR-1:30-Glu-CTC-1-C26U	+
338	tDR-2:30-Glu-CTC-1-A5G	+
339	tDR-1:30-Glu-CTC-1-U15G	+
340	tDR-1:32-Glu-CTC-1-G30C	+
341	tDR-1:30-Glu-CTC-1-A6G	+
342	tDR-2:29-Glu-CTC-1-D4G	+
343	tDR-2:32-Glu-CTC-1-A5G	+
344	tDR-2:31-Glu-CTC-1-C24U	+
345	tDR-2:30-Glu-CTC-1-G13A	+
346	tDR-2:31-Glu-CTC-1-G23A	+
347	tDR-2:31-Glu-CTC-1-A5G	+
348	tDR-1:31-Glu-CTC-1-G30C	+
349	tDR-2:30-Glu-CTC-1-A16G	+
350	tDR-2:30-Glu-CTC-1-C24U	+
351	tDR-1:30-Glu-CTC-1-M2-U3C	+
352	tDR-2:31-Glu-CTC-1-M2-U2C	+
353	tDR-2:30-Glu-CTC-1-M2-U2C	+
354	tDR-5:30-Glu-CTC-1-M2	+
355	tDR-12:30-Glu-CTC-1-M2	+
356	tDR-6:30-Glu-CTC-1-M2	+
357	tDR-13:30-Glu-CTC-1-M2	+
358	tDR-14:30-Glu-CTC-1-M2	+
359	tDR-4:30-Glu-CTC-1-M2	+
360	tDR-16:30-Glu-CTC-1-M2	+
361	tDR-5:31-Glu-CTC-1-M2	+
362	tDR-15:30-Glu-CTC-1-M2	+
363	tDR-7:30-Glu-CTC-1-M2	+
364	tDR-2:27-Glu-CTC-1-M2	+
365	tDR-3:31-Glu-CTC-1-M3-A29G	+
366	tDR-42:74-Glu-CTC-1-M2	+
367	tDR-39:71-Glu-CTC-1-M2	+
368	tDR-2:31-Glu-TTC-1-D4G	+
369	tDR-2:32-Glu-TTC-1	+
370	tDR-3:31-Glu-TTC-1	+
371	tDR-2:31-Glu-TTC-1	+
372	tDR-2:32-Glu-TTC-1-D4G	+
373	tDR-1:30-Glu-TTC-1-M2	+
374	tDR-2:30-Glu-TTC-1-M2	+
375	tDR-1:30-Glu-TTC-1-M2-D5G	+
376	tDR-2:30-Glu-TTC-1-M2-D4G	+
377	tDR-40:74-Glu-TTC-2	+
378	tDR-39:73-Glu-TTC-2	+
379	tDR-39:71-Glu-TTC-2	+
380	tDR-3:31-Glu-TTC-2-M2	+
381	tDR-2:31-Glu-TTC-2-M2	+
382	tDR-2:29-Glu-TTC-2-M2	+
383	tDR-2:30-Glu-TTC-2-M2	+
384	tDR-3:33-Glu-TTC-2-M2	+
385	tDR-8:32-Glu-TTC-2-M3	+
386	tDR-7:31-Glu-TTC-2-M3	+
387	tDR-40:72-Glu-TTC-3-M2	+
388	tDR-39:74-Glu-TTC-3-M2-U2C	+
389	tDR-39:74-Glu-TTC-3-M2-G34A	+
390	tDR-41:72-Glu-TTC-3-M2	+
391	tDR-41:71-Glu-TTC-3-M2	+
392	tDR-40:71-Glu-TTC-3-M2	+
393	tDR-39:70-Glu-TTC-3-M2	+
394	tDR-39:T1-Glu-TTC-3-1	+
395	tDR-2:30-Glu-TTC-4	+
396	tDR-2:29-Glu-TTC-4	+
397	tDR-3:29-Glu-TTC-4	+
398	tDR-3:33-Glu-TTC-4	+
399	tDR-3:32-Glu-TTC-4	+
400	tDR-3:31-Glu-TTC-4	+
401	tDR-2:34-Glu-TTC-4	+
402	tDR-13:32-Gly-CCC-1-M4	+
403	tDR-1:31-Gly-CCC-2-M2	+
404	tDR-37:71-Gly-CCC-4	+
405	tDR-3:30-Gly-GCC-2-M2	+
406	tDR-3:29-Gly-GCC-2-M2	+
407	tDR-3:26-Gly-GCC-2-M2	+
408	tDR-2:32-Gly-GCC-2-M2	+
409	tDR-39:72-His-GTG-1	+
410	tDR-1:32-His-GTG-1-A17G	+
411	tDR-1:19-His-GTG-1	+
412	tDR-1:33-His-GTG-1	+
413	tDR-36:72-Lys-TTT-1	+
414	tDR-41:74-Lys-TTT-1	+
415	tDR-41:73-Lys-TTT-1	+
416	tDR-42:72-Lys-TTT-1	+
417	tDR-41:72-Lys-TTT-1	+
418	tDR-1:15-Lys-TTT-1	+
419	tDR-1:31-Lys-TTT-1	+
420	tDR-17:32-Lys-TTT-1-M3	+
421	tDR-16:32-Lys-TTT-1-M3	+
422	tDR-1:33-Pro-AGG-1-M4-U29G	+
423	tDR-1:32-Pro-AGG-1-M4-C24U	+
424	tDR-1:32-Pro-AGG-1-M4-C19U	+
425	tDR-1:33-Pro-AGG-1-M4-C2G	+
426	tDR-1:32-Pro-AGG-1-M4-U26C	+
427	tDR-1:32-Pro-AGG-1-M4-C11U	+
428	tDR-1:33-Pro-AGG-1-M4-G8U	+
429	tDR-1:33-Pro-AGG-1-M4-A7U	+
430	tDR-1:31-Pro-AGG-1-M4-U6G	+
431	tDR-1:32-Pro-AGG-1-M4-A2G	+
432	tDR-1:32-Pro-AGG-1-M4-U17G	+
433	tDR-1:33-Pro-AGG-1-M4-A5C	+
434	tDR-1:32-Pro-AGG-1-M4-C13U	+
435	tDR-1:33-Pro-AGG-1-M4-U20A	+
436	tDR-1:32-Pro-AGG-1-M4-U6G	+
437	tDR-1:33-Pro-AGG-1-M4-U14A	+
438	tDR-2:33-Pro-AGG-1-M4-C24U	+
439	tDR-1:33-Pro-AGG-1-M4-U16G	+
440	tDR-1:32-Pro-AGG-1-M4-U29G	+
441	tDR-2:33-Pro-AGG-1-M4-G22A	+
442	tDR-1:33-Pro-AGG-1-M4-A4U	+
443	tDR-1:32-Pro-AGG-1-M4-A9G	+
444	tDR-1:32-Pro-AGG-1-M4-A15G	+
445	tDR-2:33-Pro-AGG-1-M4-U5G	+
446	tDR-1:33-Pro-AGG-1-M4-A11U	+
447	tDR-1:32-Pro-AGG-1-M4-U28C	+
448	tDR-1:33-Pro-AGG-1-M4-G21U	+
449	tDR-2:33-Pro-AGG-1-M4-A5G	+
450	tDR-1:32-Pro-AGG-1-M4-C7U	+
451	tDR-1:32-Pro-AGG-1-M4-U3C	+
452	tDR-1:33-Pro-AGG-1-M4-A8U	+
453	tDR-1:32-Pro-AGG-1-M4-A16G	+
454	tDR-1:32-Pro-AGG-1-M4-C4U	+
455	tDR-1:32-Pro-AGG-1-M4-U5C	+
456	tDR-1:32-Pro-AGG-1-M4-C21U	+
457	tDR-1:32-Pro-AGG-1-M4-U12C	+
458	tDR-1:32-Pro-AGG-1-M4-G14A	+
459	tDR-1:33-Pro-AGG-1-M4-G5C-D5G	+
460	tDR-1:32-Pro-AGG-1-M4-C8U	+
461	tDR-1:32-Pro-AGG-1-M4-A29G	+
462	tDR-1:32-Pro-AGG-1-M4-G20A	+
463	tDR-1:31-Pro-AGG-1-M4-U2G	+
464	tDR-1:33-Pro-AGG-1-M4-A19U	+
465	tDR-2:33-Pro-AGG-1-M4-C30U	+
466	tDR-1:32-Pro-AGG-1-M4-A17G	+
467	tDR-1:31-Pro-AGG-1-M4-A6G	+
468	tDR-1:33-Pro-AGG-1-M4-U23A	+
469	tDR-1:32-Pro-AGG-1-M4-A10G	+
470	tDR-8:33-Pro-AGG-1-M4	+
471	tDR-10:33-Pro-AGG-1-M4	+
472	tDR-6:32-Pro-AGG-1-M4	+
473	tDR-5:32-Pro-AGG-1-M4	+
474	tDR-13:33-Pro-AGG-1-M4	+
475	tDR-4:32-Pro-AGG-1-M4	+
476	tDR-7:32-Pro-AGG-1-M4	+
477	tDR-14:33-Pro-AGG-1-M4	+
478	tDR-12:33-Pro-AGG-1-M4	+
479	tDR-11:33-Pro-AGG-1-M4	+
480	tDR-1:32-Pro-AGG-1-M5-U30C	+
481	tDR-35:72-Pro-AGG-1-M3	+
482	tDR-36:71-Pro-AGG-1-M3	+
483	tDR-39:71-Pro-AGG-1-M3	+
484	tDR-40:72-Pro-AGG-1-M4	+
485	tDR-L2:33-Pro-AGG-1-3	+
486	tDR-L1:33-Pro-AGG-1-3	+
487	tDR-1:34-Pro-TGG-1-G32U	+
488	tDR-1:34-Pro-TGG-1-A18G	+
489	tDR-1:34-Pro-TGG-1-U5C-D5GU	+
490	tDR-1:34-Pro-TGG-1-A10G	+
491	tDR-1:34-Pro-TGG-1-U26C	+
492	tDR-1:34-Pro-TGG-1-A22G	+
493	tDR-1:34-Pro-TGG-1-A15G	+
494	tDR-4:34-Pro-TGG-1	+
495	tDR-39:72-Pro-TGG-2	+
496	tDR-38:72-Pro-TGG-2	+
497	tDR-35:72-Pro-TGG-2	+
498	tDR-1:34-Pro-TGG-2-U6G	+
499	tDR-2:33-Pro-TGG-2	+
500	tDR-35:71-Pro-TGG-2	+
501	tDR-36:72-Ser-GCT-2	+
502	tDR-36:72-Ser-GCT-3-G45U	+
503	tDR-36:72-Ser-GCT-3-C42U	+
504	tDR-36:72-Ser-GCT-3-G32A	+
505	tDR-36:72-Ser-GCT-3-C4U	+
506	tDR-36:70-Ser-GCT-3	+
507	tDR-41:72-Thr-AGT-2	+
508	tDR-35:72-Thr-CGT-3	+
509	tDR-36:72-Thr-CGT-3	+
510	tDR-35:72-Thr-CGT-4	+
511	tDR-35:72-Thr-TGT-2-M2	+
512	tDR-39:74-Val-AAC-1-M2	+
513	tDR-39:72-Val-AAC-1-M2	+
514	tDR-39:72-Val-AAC-2	+
515	tDR-39:73-Val-CAC-3	+
516	tDR-39:74-Val-TAC-1	+
517	tDR-39:72-Val-TAC-1-G31A	+
518	tDR-38:72-Val-TAC-1	+
519	tDR-38:74-Val-TAC-1	+
520	tDR-53:72-Val-TAC-1	+
521	tDR-38:72-Val-TAC-1-G32A	+
522	tDR-37:73-Val-TAC-1-G33A	+
523	tDR-39:74-Val-TAC-1-G31A	+
524	tDR-37:71-Val-TAC-1-G33A	+
525	tDR-1:30-Ala-AGC-2-M2	+
526	tDR-38:73-Asn-GTT-1	+
527	tDR-1:30-Glu-CTC-1-A29G	+
528	tDR-2:30-Glu-CTC-1-C28G	+
529	tDR-2:30-Glu-CTC-1-A28G	+
530	tDR-8:32-Glu-CTC-1-M2	+
531	tDR-39:72-Glu-CTC-1-M2	+
532	tDR-2:31-Gly-CCC-1-M2	+
533	tDR-40:74-Lys-TTT-1	+
534	tDR-40:72-Lys-TTT-1	+
535	tDR-1:32-Pro-AGG-1-M4-C6G	+
536	tDR-1:32-Pro-AGG-1-M4-U15G	+
537	tDR-1:33-Pro-AGG-1-M5-A30C	+
538	tDR-1:34-Arg-TCG-2	-
539	tDR-2:30-Glu-CTC-1-C25U	+
540	tDR-1:30-Glu-CTC-1-C29G	+
541	tDR-1:32-Glu-CTC-1-C31G	+
542	tDR-1:31-Gly-CCC-1-M2-C12U	+
543	tDR-35:T1-Lys-TTT-1-4	-
544	tDR-3:32-Glu-TTC-2-M2	+
545	tDR-1:31-Gly-CCC-1-M2-G22A	+
546	tDR-L1:31-His-GTG-1-A1G	+
547	tDR-1:33-Pro-AGG-1-M4-C29G-C31U	+
548	tDR-37:72-Val-CAC-2	+

### Sheet: Rat_ReO2_Cells_com
	Transcript	Down (-)/Up (+)
	None

### Sheet: Rat_ReO2_Exs_com
	Transcript.x	Down (-)/Up (+)
1	tDR-1:15-Lys-TTT-1	+
2	tDR-1:15-Pro-AGG-1-M5	+
3	tDR-1:16-Pro-AGG-1-M5	+
4	tDR-1:19-Ala-AGC-2-M3	+
5	tDR-1:19-His-GTG-1	+
6	tDR-1:19-Pro-AGG-1-M5	+
7	tDR-1:20-Ala-AGC-2-M3	+
8	tDR-1:20-Pro-AGG-1-M5	+
9	tDR-1:26-Gly-GCC-2-M2	+
10	tDR-1:28-Glu-CTC-1	+
11	tDR-1:28-Glu-TTC-4	+
12	tDR-1:29-Glu-CTC-1	+
13	tDR-1:29-Glu-CTC-1-D5G	+
14	tDR-1:29-Glu-TTC-2-M2	+
15	tDR-1:29-Glu-TTC-4	+
16	tDR-1:29-Gly-CCC-1-M2	+
17	tDR-1:30-Glu-CTC-1	+
18	tDR-1:30-Glu-CTC-1-A29G	+
19	tDR-1:30-Glu-CTC-1-A6G	+
20	tDR-1:30-Glu-CTC-1-C11U	+
21	tDR-1:30-Glu-CTC-1-C25U	+
22	tDR-1:30-Glu-CTC-1-C26U	+
23	tDR-1:30-Glu-CTC-1-C5U	+
24	tDR-1:30-Glu-CTC-1-C5U-U6G	+
25	tDR-1:30-Glu-CTC-1-C8U	+
26	tDR-1:30-Glu-CTC-1-D5G	+
27	tDR-1:30-Glu-CTC-1-G14A	+
28	tDR-1:30-Glu-CTC-1-G24A	+
29	tDR-1:30-Glu-CTC-1-M2-U3C	+
30	tDR-1:30-Glu-CTC-1-U15G	+
31	tDR-1:30-Glu-CTC-1-U2C	+
32	tDR-1:30-Glu-TTC-1-M2	+
33	tDR-1:30-Glu-TTC-1-M2-D5G	+
34	tDR-1:30-Glu-TTC-2-M2	+
35	tDR-1:30-Glu-TTC-4	+
36	tDR-1:30-Gly-CCC-1-M2	+
37	tDR-1:30-His-GTG-1	+
38	tDR-1:31-Ala-AGC-2-M2	+
39	tDR-1:31-Asp-GTC-1	+
40	tDR-1:31-Glu-CTC-1-G30C	+
41	tDR-1:31-Glu-TTC-2-M2	+
42	tDR-1:31-Glu-TTC-4	+
43	tDR-1:31-Gly-CCC-1-M2	+
44	tDR-1:31-Gly-CCC-1-M2-D5G	+
45	tDR-1:31-Gly-CCC-2-M2	+
46	tDR-1:31-Gly-GCC-2-M2	+
47	tDR-1:31-His-GTG-1	+
48	tDR-1:31-Lys-TTT-1	+
49	tDR-1:31-Pro-AGG-1-M4	+
50	tDR-1:31-Pro-AGG-1-M4-A6G	+
51	tDR-1:31-Pro-AGG-1-M4-U2G	+
52	tDR-1:31-Pro-AGG-1-M4-U6G	+
53	tDR-1:31-Pro-TGG-2	+
54	tDR-1:31-Val-AAC-1-M3	+
55	tDR-1:32-Glu-CTC-1-G30C	+
56	tDR-1:32-Glu-TTC-2-M2	+
57	tDR-1:32-Glu-TTC-4	+
58	tDR-1:32-His-GTG-1	+
59	tDR-1:32-His-GTG-1-A17G	+
60	tDR-1:32-Lys-TTT-1	+
61	tDR-1:32-Pro-AGG-1-M4	+
62	tDR-1:32-Pro-AGG-1-M4-A10G	+
63	tDR-1:32-Pro-AGG-1-M4-A15G	+
64	tDR-1:32-Pro-AGG-1-M4-A16G	+
65	tDR-1:32-Pro-AGG-1-M4-A17G	+
66	tDR-1:32-Pro-AGG-1-M4-A29G	+
67	tDR-1:32-Pro-AGG-1-M4-A2G	+
68	tDR-1:32-Pro-AGG-1-M4-A6G	+
69	tDR-1:32-Pro-AGG-1-M4-A9G	+
70	tDR-1:32-Pro-AGG-1-M4-C11U	+
71	tDR-1:32-Pro-AGG-1-M4-C13U	+
72	tDR-1:32-Pro-AGG-1-M4-C19U	+
73	tDR-1:32-Pro-AGG-1-M4-C21U	+
74	tDR-1:32-Pro-AGG-1-M4-C24U	+
75	tDR-1:32-Pro-AGG-1-M4-C25U	+
76	tDR-1:32-Pro-AGG-1-M4-C27U	+
77	tDR-1:32-Pro-AGG-1-M4-C4U	+
78	tDR-1:32-Pro-AGG-1-M4-C6G	+
79	tDR-1:32-Pro-AGG-1-M4-C7U	+
80	tDR-1:32-Pro-AGG-1-M4-C8U	+
81	tDR-1:32-Pro-AGG-1-M4-G14A	+
82	tDR-1:32-Pro-AGG-1-M4-G20A	+
83	tDR-1:32-Pro-AGG-1-M4-U12C	+
84	tDR-1:32-Pro-AGG-1-M4-U15G	+
85	tDR-1:32-Pro-AGG-1-M4-U17G	+
86	tDR-1:32-Pro-AGG-1-M4-U22G	+
87	tDR-1:32-Pro-AGG-1-M4-U26C	+
88	tDR-1:32-Pro-AGG-1-M4-U28C	+
89	tDR-1:32-Pro-AGG-1-M4-U29G	+
90	tDR-1:32-Pro-AGG-1-M4-U2G	+
91	tDR-1:32-Pro-AGG-1-M4-U3C	+
92	tDR-1:32-Pro-AGG-1-M4-U5C	+
93	tDR-1:32-Pro-AGG-1-M4-U6G	+
94	tDR-1:32-Pro-AGG-1-M5-U30C	+
95	tDR-1:32-Pro-TGG-2	+
96	tDR-1:32-Val-AAC-1-M3	-
97	tDR-1:33-Ala-AGC-2-M2	+
98	tDR-1:33-Glu-TTC-2-M2	+
99	tDR-1:33-Glu-TTC-4	+
100	tDR-1:33-His-GTG-1	+
101	tDR-1:33-Pro-AGG-1-M4	+
102	tDR-1:33-Pro-AGG-1-M4-A11U	+
103	tDR-1:33-Pro-AGG-1-M4-A15G	+
104	tDR-1:33-Pro-AGG-1-M4-A16G	+
105	tDR-1:33-Pro-AGG-1-M4-A17G	+
106	tDR-1:33-Pro-AGG-1-M4-A19U	+
107	tDR-1:33-Pro-AGG-1-M4-A29G	+
108	tDR-1:33-Pro-AGG-1-M4-A2G	+
109	tDR-1:33-Pro-AGG-1-M4-A4U	+
110	tDR-1:33-Pro-AGG-1-M4-A5C	+
111	tDR-1:33-Pro-AGG-1-M4-A6G	+
112	tDR-1:33-Pro-AGG-1-M4-A7U	+
113	tDR-1:33-Pro-AGG-1-M4-A8U	+
114	tDR-1:33-Pro-AGG-1-M4-C11U	+
115	tDR-1:33-Pro-AGG-1-M4-C13U	+
116	tDR-1:33-Pro-AGG-1-M4-C19U	+
117	tDR-1:33-Pro-AGG-1-M4-C21U	+
118	tDR-1:33-Pro-AGG-1-M4-C24U	+
119	tDR-1:33-Pro-AGG-1-M4-C25U	+
120	tDR-1:33-Pro-AGG-1-M4-C27U	+
121	tDR-1:33-Pro-AGG-1-M4-C2G	+
122	tDR-1:33-Pro-AGG-1-M4-C31U	+
123	tDR-1:33-Pro-AGG-1-M4-C4U	+
124	tDR-1:33-Pro-AGG-1-M4-C6G	+
125	tDR-1:33-Pro-AGG-1-M4-C7U	+
126	tDR-1:33-Pro-AGG-1-M4-C8U	+
127	tDR-1:33-Pro-AGG-1-M4-G14A	+
128	tDR-1:33-Pro-AGG-1-M4-G20A	+
129	tDR-1:33-Pro-AGG-1-M4-G21U	+
130	tDR-1:33-Pro-AGG-1-M4-G23A	+
131	tDR-1:33-Pro-AGG-1-M4-G31U	+
132	tDR-1:33-Pro-AGG-1-M4-G5C-D5G	+
133	tDR-1:33-Pro-AGG-1-M4-G8U	+
134	tDR-1:33-Pro-AGG-1-M4-U12C	+
135	tDR-1:33-Pro-AGG-1-M4-U14A	+
136	tDR-1:33-Pro-AGG-1-M4-U16G	+
137	tDR-1:33-Pro-AGG-1-M4-U17G	+
138	tDR-1:33-Pro-AGG-1-M4-U20A	+
139	tDR-1:33-Pro-AGG-1-M4-U22G	+
140	tDR-1:33-Pro-AGG-1-M4-U23A	+
141	tDR-1:33-Pro-AGG-1-M4-U28C	+
142	tDR-1:33-Pro-AGG-1-M4-U29G	+
143	tDR-1:33-Pro-AGG-1-M4-U2G	+
144	tDR-1:33-Pro-AGG-1-M4-U3C	+
145	tDR-1:33-Pro-AGG-1-M4-U5C	+
146	tDR-1:33-Pro-AGG-1-M4-U6G	+
147	tDR-1:33-Pro-AGG-1-M5-A30C	+
148	tDR-1:33-Pro-AGG-1-M5-U30C	+
149	tDR-1:33-Pro-TGG-2	+
150	tDR-1:33-Val-AAC-1-M3	-
151	tDR-1:34-Glu-TTC-4	+
152	tDR-1:34-His-GTG-1	+
153	tDR-1:34-Pro-TGG-1-A10G	+
154	tDR-1:34-Pro-TGG-1-A15G	+
155	tDR-1:34-Pro-TGG-1-A18G	+
156	tDR-1:34-Pro-TGG-1-A22G	+
157	tDR-1:34-Pro-TGG-1-G32U	+
158	tDR-1:34-Pro-TGG-1-U26C	+
159	tDR-1:34-Pro-TGG-1-U5C-D5GU	+
160	tDR-1:34-Pro-TGG-2-U6G	+
161	tDR-1:36-Glu-CTC-1	-
162	tDR-1:36-Glu-CTC-1-D5G	-
163	tDR-10:33-Pro-AGG-1-M4	+
164	tDR-11:33-Pro-AGG-1-M4	+
165	tDR-12:30-Glu-CTC-1-M2	+
166	tDR-12:33-Pro-AGG-1-M4	+
167	tDR-13:30-Glu-CTC-1-M2	+
168	tDR-13:33-Pro-AGG-1-M4	+
169	tDR-14:30-Glu-CTC-1-M2	+
170	tDR-14:33-Pro-AGG-1-M4	+
171	tDR-15:30-Glu-CTC-1-M2	+
172	tDR-15:31-Glu-CTC-1-M2	+
173	tDR-16:30-Glu-CTC-1-M2	+
174	tDR-16:32-Lys-TTT-1-M3	+
175	tDR-17:32-Lys-TTT-1-M3	+
176	tDR-2:27-Glu-CTC-1-M2	+
177	tDR-2:28-Glu-CTC-1	+
178	tDR-2:29-Glu-CTC-1	+
179	tDR-2:29-Glu-CTC-1-D4G	+
180	tDR-2:29-Glu-TTC-2-M2	+
181	tDR-2:29-Glu-TTC-4	+
182	tDR-2:30-Glu-CTC-1	+
183	tDR-2:30-Glu-CTC-1-A16G	+
184	tDR-2:30-Glu-CTC-1-A5G	+
185	tDR-2:30-Glu-CTC-1-C10U	+
186	tDR-2:30-Glu-CTC-1-C24U	+
187	tDR-2:30-Glu-CTC-1-C4U-U5G	+
188	tDR-2:30-Glu-CTC-1-D4G	+
189	tDR-2:30-Glu-CTC-1-G13A	+
190	tDR-2:30-Glu-CTC-1-M2-U2C	+
191	tDR-2:30-Glu-TTC-1-M2	+
192	tDR-2:30-Glu-TTC-1-M2-D4G	+
193	tDR-2:30-Glu-TTC-2-M2	+
194	tDR-2:30-Glu-TTC-4	+
195	tDR-2:31-Glu-CTC-1	+
196	tDR-2:31-Glu-CTC-1-A16G	+
197	tDR-2:31-Glu-CTC-1-A5G	+
198	tDR-2:31-Glu-CTC-1-C10U	+
199	tDR-2:31-Glu-CTC-1-C24U	+
200	tDR-2:31-Glu-CTC-1-C4U	+
201	tDR-2:31-Glu-CTC-1-D4G	+
202	tDR-2:31-Glu-CTC-1-G23A	+
203	tDR-2:31-Glu-CTC-1-M2-U2C	+
204	tDR-2:31-Glu-CTC-1-M3-A30G	+
205	tDR-2:31-Glu-TTC-1	+
206	tDR-2:31-Glu-TTC-1-D4G	+
207	tDR-2:31-Glu-TTC-2-M2	+
208	tDR-2:31-Glu-TTC-4	+
209	tDR-2:32-Glu-CTC-1	+
210	tDR-2:32-Glu-CTC-1-A5G	+
211	tDR-2:32-Glu-CTC-1-D4G	+
212	tDR-2:32-Glu-TTC-1	+
213	tDR-2:32-Glu-TTC-1-D4G	+
214	tDR-2:32-Glu-TTC-2-M2	+
215	tDR-2:32-Glu-TTC-4	+
216	tDR-2:32-Gly-GCC-2-M2	+
217	tDR-2:32-Pro-AGG-1-M4	+
218	tDR-2:33-Glu-TTC-2-M2	+
219	tDR-2:33-Glu-TTC-4	+
220	tDR-2:33-Pro-AGG-1-M4	+
221	tDR-2:33-Pro-AGG-1-M4-A5G	+
222	tDR-2:33-Pro-AGG-1-M4-C24U	+
223	tDR-2:33-Pro-AGG-1-M4-C30U	+
224	tDR-2:33-Pro-AGG-1-M4-G22A	+
225	tDR-2:33-Pro-AGG-1-M4-U5G	+
226	tDR-2:33-Pro-TGG-2	+
227	tDR-2:34-Glu-TTC-4	+
228	tDR-2:34-Pro-CGG-1	+
229	tDR-2:34-Pro-TGG-1	+
230	tDR-21:56-Leu-AAG-2-G14A	-
231	tDR-21:71-Arg-TCT-3	+
232	tDR-21:72-Arg-TCT-1	+
233	tDR-21:72-Arg-TCT-2	+
234	tDR-21:72-Arg-TCT-3	+
235	tDR-3:26-Gly-GCC-2-M2	+
236	tDR-3:29-Glu-CTC-1	+
237	tDR-3:29-Glu-TTC-4	+
238	tDR-3:29-Gly-GCC-2-M2	+
239	tDR-3:30-Glu-CTC-1	+
240	tDR-3:30-Gly-GCC-2-M2	+
241	tDR-3:31-Glu-CTC-1	+
242	tDR-3:31-Glu-CTC-1-M3-A29G	+
243	tDR-3:31-Glu-TTC-2-M2	+
244	tDR-3:31-Glu-TTC-4	+
245	tDR-3:31-Gly-CCC-1-M2	+
246	tDR-3:31-Gly-GCC-2-M2	+
247	tDR-3:32-Glu-CTC-1	+
248	tDR-3:32-Glu-TTC-4	+
249	tDR-3:32-Gly-GCC-2-M2	+
250	tDR-3:32-Pro-AGG-1-M4	+
251	tDR-3:33-Glu-TTC-2-M2	+
252	tDR-3:33-Glu-TTC-4	+
253	tDR-3:33-Pro-AGG-1-M4	+
254	tDR-34:72-Ser-GCT-3	-
255	tDR-34:73-Ser-GCT-3	-
256	tDR-34:75-Ser-GCT-3	-
257	tDR-35:71-Pro-TGG-2	+
258	tDR-35:72-Pro-AGG-1-M3	+
259	tDR-35:72-Pro-TGG-2	+
260	tDR-35:72-Thr-CGT-3	+
261	tDR-35:72-Thr-CGT-4	+
262	tDR-35:72-Thr-TGT-2-M2	+
263	tDR-35:74-Lys-TTT-1	-
264	tDR-35:75-Arg-CCG-3	-
265	tDR-36:70-Ser-GCT-3	+
266	tDR-36:71-Pro-AGG-1-M3	+
267	tDR-36:72-Asn-GTT-1-M2	+
268	tDR-36:72-Lys-TTT-1	+
269	tDR-36:72-Ser-GCT-1	+
270	tDR-36:72-Ser-GCT-2	+
271	tDR-36:72-Ser-GCT-3	+
272	tDR-36:72-Ser-GCT-3-C16U	+
273	tDR-36:72-Ser-GCT-3-C42U	+
274	tDR-36:72-Ser-GCT-3-C4U	+
275	tDR-36:72-Ser-GCT-3-G32A	+
276	tDR-36:72-Ser-GCT-3-G45U	+
277	tDR-36:72-Thr-CGT-3	+
278	tDR-36:73-Asn-GTT-1	+
279	tDR-36:73-Asn-GTT-1-U5C	+
280	tDR-36:73-Asn-GTT-2	+
281	tDR-36:73-Asn-GTT-4	+
282	tDR-37:71-Gly-CCC-4	+
283	tDR-37:71-Val-TAC-1-G33A	+
284	tDR-37:72-Asn-GTT-1-M2	+
285	tDR-37:72-Gly-CCC-4	+
286	tDR-37:72-Met-CAT-1	+
287	tDR-37:72-Ser-GCT-1	+
288	tDR-37:72-Ser-GCT-3	+
289	tDR-37:72-Val-TAC-1	+
290	tDR-37:72-Val-TAC-1-G33A	+
291	tDR-37:73-Asn-GTT-1	+
292	tDR-37:73-Val-TAC-1-G33A	+
293	tDR-37:74-Asn-GTT-1	+
294	tDR-38:72-Pro-TGG-2	+
295	tDR-38:72-Ser-GCT-1	+
296	tDR-38:72-Ser-GCT-3	+
297	tDR-38:72-Val-TAC-1	+
298	tDR-38:72-Val-TAC-1-G32A	+
299	tDR-38:74-Asn-GTT-1	+
300	tDR-38:74-Val-TAC-1	+
301	tDR-39:70-Asp-GTC-1	+
302	tDR-39:70-Glu-TTC-3-M2	+
303	tDR-39:71-Asp-GTC-1	+
304	tDR-39:71-Glu-CTC-1-M2	+
305	tDR-39:71-Glu-TTC-2	+
306	tDR-39:72-Asp-GTC-1	+
307	tDR-39:72-Glu-TTC-2	+
308	tDR-39:72-Glu-TTC-3-M2	+
309	tDR-39:72-His-GTG-1	+
310	tDR-39:72-Pro-AGG-1-M3	+
311	tDR-39:72-Pro-TGG-2	+
312	tDR-39:72-Val-AAC-1-M2	+
313	tDR-39:72-Val-AAC-2	+
314	tDR-39:72-Val-CAC-3	+
315	tDR-39:72-Val-TAC-1	+
316	tDR-39:72-Val-TAC-1-G31A	+
317	tDR-39:73-Asn-GTT-1	+
318	tDR-39:73-Glu-TTC-2	+
319	tDR-39:73-Val-CAC-3	+
320	tDR-39:74-Glu-TTC-2	+
321	tDR-39:74-Glu-TTC-3-M2	+
322	tDR-39:74-Glu-TTC-3-M2-G34A	+
323	tDR-39:74-Glu-TTC-3-M2-U2C	+
324	tDR-39:74-Leu-AAG-2	-
325	tDR-39:74-Val-AAC-1-M2	+
326	tDR-39:74-Val-TAC-1	+
327	tDR-39:74-Val-TAC-1-G31A	+
328	tDR-39:T1-Glu-TTC-3-1	+
329	tDR-4:30-Glu-CTC-1-M2	+
330	tDR-4:30-Glu-CTC-1-M2-C2U-U3G	+
331	tDR-4:31-Glu-CTC-1-M2	+
332	tDR-4:31-Glu-CTC-1-M2-C2U-U3G	+
333	tDR-4:32-Glu-CTC-1-M2-C2U-U3G	+
334	tDR-4:32-Pro-AGG-1-M4	+
335	tDR-4:33-Pro-AGG-1-M4	+
336	tDR-40:71-Glu-TTC-3-M2	+
337	tDR-40:72-Asn-GTT-1-M2	+
338	tDR-40:72-Glu-TTC-3-M2	+
339	tDR-40:72-Lys-TTT-1	+
340	tDR-40:72-Met-CAT-1	+
341	tDR-40:72-Pro-AGG-1-M4	+
342	tDR-40:73-Asn-GTT-1	+
343	tDR-40:74-Asn-GTT-1	+
344	tDR-40:74-Glu-TTC-2	+
345	tDR-40:74-Glu-TTC-3-M2	+
346	tDR-40:74-Lys-TTT-1	+
347	tDR-41:71-Glu-TTC-3-M2	+
348	tDR-41:72-Glu-TTC-3-M2	+
349	tDR-41:72-Lys-TTT-1	+
350	tDR-41:72-Thr-AGT-2	+
351	tDR-41:73-Lys-TTT-1	+
352	tDR-41:74-Arg-CCG-3	-
353	tDR-41:74-Glu-TTC-2	+
354	tDR-41:74-Glu-TTC-3-M2	+
355	tDR-41:74-Lys-TTT-1	+
356	tDR-42:72-Lys-TTT-1	+
357	tDR-42:72-Ser-GCT-1	+
358	tDR-42:73-Asn-GTT-1	+
359	tDR-42:73-Ser-GCT-3	-
360	tDR-42:74-Arg-CCT-4	-
361	tDR-42:74-Glu-CTC-1-M2	+
362	tDR-42:74-Lys-TTT-1	+
363	tDR-42:74-Ser-GCT-2	-
364	tDR-42:75-Ser-GCT-3	-
365	tDR-5:30-Glu-CTC-1-M2	+
366	tDR-5:31-Glu-CTC-1-M2	+
367	tDR-5:32-Pro-AGG-1-M4	+
368	tDR-5:33-Glu-TTC-2-M2	+
369	tDR-5:33-Pro-AGG-1-M4	+
370	tDR-53:72-Val-TAC-1	+
371	tDR-57:72-Pro-AGG-1-M4	+
372	tDR-6:30-Glu-CTC-1-M2	+
373	tDR-6:32-Pro-AGG-1-M4	+
374	tDR-6:33-Pro-AGG-1-M4	+
375	tDR-7:30-Glu-CTC-1-M2	+
376	tDR-7:31-Glu-TTC-2-M3	+
377	tDR-7:32-Glu-TTC-2-M3	+
378	tDR-7:32-Pro-AGG-1-M4	+
379	tDR-7:33-Glu-TTC-2-M3	+
380	tDR-7:33-Pro-AGG-1-M4	+
381	tDR-8:32-Glu-TTC-2-M3	+
382	tDR-8:33-Glu-TTC-2-M3	+
383	tDR-8:33-Pro-AGG-1-M4	+
384	tDR-L1:30-His-GTG-1	+
385	tDR-L1:31-His-GTG-1	+
386	tDR-L1:32-His-GTG-1	+
387	tDR-L1:33-Pro-AGG-1-3	+
388	tDR-L2:33-Pro-AGG-1-3	+
