## Supplemental Tables 1-7 for "Distinct stress-dependent signatures of cellular and extracellular tRNA-derived small RNAs (tDRs)": Table S7.xlsx

### Sheet: Sheet1
Table S7 qPCR primer sequences
Name	Primer sequence	Species
hq-betaActin-F	GAC CTG TAC GCC AAC ACA G	Human
hq-betaActin-R	CTC AGG AGG AGC AAT GAT C	Human
hq-GluT1-F	ATT GGC TCC GGT ATC GTC AAC	Human
hq-GluT1-R	GCT CAG ATA GGA CAT CCA GGG TA	Human
hq-VEGF-F	GCA GAA TCA TCA CGA AGT GG	Human
hq-VEGF-R	GCA TGG TGA TGT TGG ACT CC	Human
hq-GRP78-F	GAA AGA AGG TTA CCC ATG CAG T	Human
hq-GRP78-R	CAG GCC ATA AGC AAT AGC AGC	Human
hq-DDiT3-F	GGA AAC AGA GTG GTC ATT CCC	Human
hq-DDiT3-R	CTG CTT GAG CCG TTC ATT CTC	Human
hq-Ddit4-F	TGA GGA TGA ACA CTT GTG TGC	Human
hq-Ddit4-R	CCA ACT GGC TAG GCA TCA GC	Human
hq-CTGF-F	AAA AGT GCA TCC GTA CTC CCA	Human
hq-CTGF-R	CCG TCG GTA CAT ACT CCA CAG	Human
rq-betaActin-F	TTCAACACCCCAGCCATGTA	Rat
rq-betaActin-R	GTGGTGGTGAAGCTGTAGCC	Rat
rq-GluT1-F	GCT GTG GCT GGC TTC TCT AA	Rat
rq-GluT1-R	CCG GAA GCG ATC TCA TCG AA	Rat
rq-Ddit3-F	TGC CTT TCG CCT TTG AGA CA	Rat
rq-Ddit3-R	GCT AGG GAT GCA GGG TCA AG	Rat
rq-Ddit4-F	TGT GTG GAG CAA GGC AAG AG	Rat
rq-Ddit4-R	GGA CCA AGG AAG AGT TGG CA	Rat
rq-VEGF-F	CCGTCCTGTGTGCCCCTAAT	Rat
rq-VEGF-R	GGCTCACAGTGAACGCTCCA	Rat
